# Bioengineering secreted proteases converts divergent Rcr3 orthologs and paralogs into extracellular immune co-receptors

**DOI:** 10.1101/2024.02.14.580413

**Authors:** Jiorgos Kourelis, Mariana Schuster, Fatih Demir, Oliver Mattinson, Sonja Krauter, Parvinderdeep S. Kahlon, Ruby O’Grady, Samantha Royston, Ana Lucía Bravo-Cazar, Brian C. Mooney, Pitter F. Huesgen, Sophien Kamoun, Renier A. L. van der Hoorn

**Affiliations:** The Plant Chemetics Laboratory, Department of Biology, University of Oxford, South Parks Road, OX1 3RB Oxford, UK; The Sainsbury Laboratory, Norwich Research Park, NR4 7UH, Norwich, UK; Central Institute for Engineering, Electronics and Analytics (ZEA), Analytics (ZEA-3), Research Centre Jülich, Wilhelm-Johnen-Str., 52428 Jülich, Germany; Laboratory of Plant Physiology, Plant Sciences Group, Wageningen University & Research, Droevendaalsesteeg 1, 6708PB, Wageningen, The Netherlands; Department of Life Sciences, Imperial College, SW7 2AZ, London, UK; Leibniz Institute of Plant Biochemistry, Weinberg 3, 06120, Halle, Germany; Department of Biomedicine, Aarhus University, Høegh-Guldbergsgade 10, DK-8000 Aarhus; Faculty of Biology, University of Freiburg, Schänzlestrasse 1, 79104 Freiburg, Germany

**Keywords:** tomato, plant immunity, *Cladosporium fulvum*, hypersensitive response, disease resistance, protease engineering

## Abstract

Secreted immune proteases Rcr3 and Pip1 of tomato are both inhibited by Avr2 from the fungal plant pathogen *Cladosporium fulvum* but only Rcr3 act as a decoy co-receptor that detects Avr2 in the presence of the Cf-2 immune receptor. Here, we identified crucial residues from tomato Rcr3 required for Cf-2-mediated signalling and bioengineered various proteases to trigger Avr2/Cf-2 dependent immunity. Despite substantial divergences in Rcr3 orthologs from eggplant and tobacco, only minimal alterations were sufficient to trigger Avr2/Cf-2-triggered immune signalling. Tomato Pip1, by contrast, was bioengineered with 16 Rcr3-specific residues to initiate Avr2/Cf-2-triggered immune signalling. These residues cluster on one side next to the substrate binding groove, indicating a potential Cf-2 interaction site. Our findings also revealed that Rcr3 and Pip1 have distinct substrate preferences determined by two variant residues and that both are suboptimal for binding Avr2. This study advances our understanding of Avr2 perception and opens avenues to bioengineer proteases to broaden pathogen recognition in other crops.
