## Supplementary material for "Bioengineering secreted proteases converts divergent Rcr3 orthologs and paralogs into extracellular immune co-receptors": Table S1

### Sheet: Sheet1
Construct	Backbone		HR	E193	L196	V199	Y201	D202	L204	L205	Q206	N208	G209	T213	T214	T216	N217
pJK100-012	pJK100-012		4.91667	N	.	N	F	.	I	I	E	x	x	S	R	S	D
pJK235-001	pJK100-012	YES	5.33333	N	.	N	.	.	.	.	.	x	x	.	.	.	.
pJK235-002	pJK100-012	YES	4.25	N	.	N	.	.	.	I	E	x	x	S	.	S	D
pJK235-003	pJK100-012	YES	3.66667	.	.	.	.	.	.	I	E	x	x	S	.	S	D
pJK235-004	pJK100-012	YES	3.41667	.	.	.	.	.	.	I	E	x	x	.	.	.	.
pJK235-005	pJK100-012	YES	3.08333	.	.	.	.	.	.	.	E	x	x	.	.	.	.
pJK235-006	pJK100-012	YES	3.5	.	.	.	.	.	.	.	E	.	.	.	.	.	.
pJK235-007	pJK100-012	YES	5.41667	N	.	N	.	.	.	.	E	x	x	.	.	.	.
pJK235-008	pJK100-012	YES	4.91667	N	.	N	.	.	.	.	.	.	.	.	.	S	D
pJK235-096	pJK100-012	ND	5.33333	N	.	.	.	.	.	.	.	.	.	.	.	.	.
pJK235-097	pJK100-012	ND	3.75	.	.	N	.	.	.	.	.	.	.	.	.	.	.
pJK235-100	pJK100-012	ND	4	N	.	N	.	.	.	.	.	.	.	.	.	.	.
Pip1+	Pip1+		.	N	.	N	.	.	.	.	.	x	x	.	.	.	.
rNbRcr3	NatVar		.	G	L	.	.	E	.	.	E	x	x	.	T	.	D
NsRcr3	NatVar		.	K	F	.	.	E	.	.	E	x	x	.	T	.	D
CaRcr3	NatVar		.	D	Y	.	.	E	.	.	Q	x	x	.	T	.	N
SmRcr3	NatVar		.	N	W	.	.	D	.	.	Q	x	x	.	K	.	D
SpRcr3	NatVar		.	N	L	.	.	D	.	.	E	x	x	.	R	.	D
SlRcr3	NatVar		.	N	F	.	.	D	.	.	E	x	x	.	R	.	D
Rcr3slf	NatVar		.	N	F	.	.	D	.	.	E	x	x	.	I	.	D
Rcr3tbs2	NatVar		.	N	F	.	.	D	.	.	E	x	x	.	I	.	D
Rcr3tuba	NatVar		.	N	F	.	.	D	.	.	E	x	x	.	I	.	D
Rcr3tbs1	NatVar		.	N	F	.	.	D	.	.	E	x	x	.	I	.	D
Rcr3dms3	NatVar		.	N	F	.	.	D	.	.	E	x	x	.	I	.	D
Rcr3slf2	NatVar		.	N	F	.	.	D	.	.	E	x	x	.	I	.	D
Rcr3dms1	NatVar		.	N	F	.	.	D	.	.	E	x	x	.	I	.	D
Rcr3vcs	NatVar		.	N	F	.	.	D	.	.	E	x	x	.	I	.	D
