## Supplementary material for "Bioengineering secreted proteases converts divergent Rcr3 orthologs and paralogs into extracellular immune co-receptors": Table S2

### Sheet: Sheet1
Construct	Backbone	HR	I259	V261	A264	A265	N266	D267	E268	F269	H270	M271	G273	S274	I276	D278	S280	N282	S283	R284	L285	V291	S297	E298	E299	D300	T302	K303
pJK100-012	pJK100-012	6.41667	V	I	.	.	S	Q	D	L	Q	F	A	G	T	.	N	A	D	Q	I	A	D	.	.	x	Q	.
235-09	pJK100-012	5.91667	.	.	.	.	S	Q	D	L	Q	F	A	G	.	.	N	A	D	Q	I	.	D	.	.	x	Q	.
235-10	pJK100-012	6	.	.	.	.	S	Q	D	L	Q	F	A	G	.	.	N	A	D	Q	I	.	.	.	.	.	.	.
235-11	pJK100-012	6.41667	.	.	.	.	S	Q	D	L	Q	F	A	G	.	.	.	.	.	.	.	.	D	.	.	x	Q	.
235-12	pJK100-012	4.08333	.	.	.	.	.	.	.	.	.	.	.	.	.	.	N	A	D	Q	I	.	D	.	.	x	Q	.
235-13	pJK100-012	5.33333	.	.	.	.	S	Q	D	.	Q	.	.	.	.	.	N	A	D	.	.	.	D	.	.	.	Q	.
235-14	pJK100-012	4.75	.	.	.	.	.	Q	.	L	Q	F	.	.	T	.	.	.	D	.	.	.	D	.	.	.	.	.
235-15	pJK100-012	2.90909	.	.	.	.	.	.	.	.	.	.	.	.	T	.	.	.	D	.	.	.	D	.	.	.	.	.
235-16	pJK100-012	3.63636	.	.	.	.	.	Q	.	L	Q	F	.	.	.	.	.	.	.	.	.	.	.	.	.	.	.	.
235-22	pJK100-012	6.09091	.	.	.	.	S	Q	D	L	Q	F	.	.	.	.	N	A	D	.	.	.	D	.	.	.	Q	.
235-30	pJK100-012	5	.	.	.	.	S	Q	.	L	Q	F	A	G	.	.	.	.	.	.	.	.	.	.	.	.	.	.
235-33	pJK100-012	5.27273	.	.	.	.	S	Q	.	.	Q	F	A	G	.	.	.	.	.	.	.	.	.	.	.	.	.	.
Pip1+	Pip1+	.	.	.	.	.	S	Q	.	.	Q	F	A	G	.	.	.	A	D	.	I	.	.	.	.	.	.	.
rNbRcr3	NatVar	.	.	.	S	T	.	.	E	F	.	.	Q	.	.	H	S	A	E	R	.	A	.	E	Q	x	.	N
NsRcr3	NatVar	.	.	.	S	A	.	.	E	F	.	.	Q	.	.	H	S	A	Y	Q	.	A	.	E	Q	x	.	N
CaRcr3	NatVar	.	.	.	S	T	.	.	E	F	.	.	R	.	.	H	S	A	D	R	.	V	.	E	Q	x	.	K
SmRcr3	NatVar	.	.	.	A	T	.	.	E	F	.	.	A	.	.	Q	S	G	D	Q	.	A	.	G	Q	x	.	K
SpRcr3	NatVar	.	.	.	A	A	.	.	D	L	.	.	A	.	.	D	N	A	D	Q	.	A	.	E	E	x	.	K
SlRcr3	NatVar	.	.	.	A	A	.	.	D	L	.	.	A	.	.	D	N	A	D	R	.	A	.	E	E	x	.	K
Rcr3slf	NatVar	.	.	.	A	A	.	.	E	L	.	.	K	.	.	H	S	A	D	K	.	A	.	E	Q	x	.	K
Rcr3tbs2	NatVar	.	.	.	A	A	.	.	E	L	.	.	A	.	.	Q	S	A	D	Q	.	A	.	D	Q	x	.	K
Rcr3tuba	NatVar	.	.	.	A	A	.	.	E	L	.	.	A	.	.	Q	S	A	D	Q	.	A	.	E	Q	x	.	K
Rcr3tbs1	NatVar	.	.	.	A	A	.	.	E	L	.	.	A	.	.	H	S	A	D	N	.	A	.	E	Q	x	.	K
Rcr3dms3	NatVar	.	.	.	A	A	.	.	E	L	.	.	A	.	.	H	S	A	D	H	.	A	.	E	Q	x	.	K
Rcr3slf2	NatVar	.	.	.	A	A	.	.	E	L	.	.	A	.	.	H	S	A	D	R	.	A	.	E	Q	x	.	K
Rcr3dms1	NatVar	.	.	.	A	A	.	.	E	L	.	.	A	.	.	H	S	A	D	R	.	A	.	E	Q	x	.	K
Rcr3vcs	NatVar	.	.	.	A	A	.	.	E	L	.	.	A	.	.	H	S	A	D	R	.	A	.	E	Q	x	.	K
