## Supplementary material for "Bioengineering secreted proteases converts divergent Rcr3 orthologs and paralogs into extracellular immune co-receptors": Table S3

### Sheet: Sheet1
Construct	Backbone	HR	I306	V307	S313	D314	E318	Y320	R322	A324	V327	G328	V329	D330	G331	H333	G335	A337	V339	A340	F342	T344	A345	x346
pJK100-012	pJK100-012	5.83333	L	L	T	S	N	F	K	I	S	.	D	P	S	L	D	.	M	S	Y	N	I	A
pJK235-42	pJK235-10	5.81818	L	L	.	.	N	F	K	I	S	.	D	P	S	L	D	.	M	S	Y	N	I	A
pJK235-43	pJK235-10	6.18182	L	L	T	S	.	.	.	I	S	.	D	P	S	L	D	.	M	S	Y	N	I	A
pJK235-44	pJK235-10	6.27273	L	L	T	S	N	F	K	.	.	.	.	P	S	L	D	.	M	S	Y	N	I	A
pJK235-45	pJK235-10	3.27273	L	L	T	S	N	F	K	I	S	.	D	.	.	.	.	.	M	S	Y	N	I	A
pJK235-46	pJK235-10	2.81818	L	L	T	S	N	F	K	I	S	.	D	P	S	L	D	.	.	.	Y	N	I	A
pJK235-47	pJK235-10	6.72727	L	L	T	S	N	F	K	I	S	.	D	P	S	L	D	.	M	S	.	.	.	.
pJK235-62	pJK235-024	5.66667	.	.	.	.	.	.	.	.	.	.	D	P	S	L	D	.	M	S	Y	.	.	.
235-111	pJK100-012	5.41667	L	.	.	.	N	.	.	.	.	.	.	P	S	L	D	.	M	S	Y	.	.	.
235-112	pJK100-012	5.25	L	.	.	.	N	.	.	.	.	.	.	P	.	L	D	.	M	S	Y	.	.	.
235-113	pJK100-012	5.91667	L	.	.	.	N	.	.	.	.	.	.	.	.	L	D	.	M	S	Y	.	.	.
Pip1+	Pip1+	.	.	.	.	.	.	.	.	.	.	.	.	P	.	.	D	.	M	S	Y	.	.	.
rNbRcr3	NatVar	.	.	L	T	S	.	F	R	I	T	x	x	x	G	H	.	T	L	.	.	I	.	x
NsRcr3	NatVar	.	.	F	T	S	.	F	R	I	T	x	x	x	G	H	.	T	L	.	.	L	.	x
CaRcr3	NatVar	.	.	L	T	N	.	F	K	I	T	G	N	P	G	H	.	T	L	.	.	I	.	x
SmRcr3	NatVar	.	.	L	T	T	.	F	K	I	T	G	N	P	G	L	.	T	L	.	.	I	.	x
SpRcr3	NatVar	.	.	L	T	S	.	F	K	I	S	G	D	P	S	L	.	A	M	.	.	N	.	A
SlRcr3	NatVar	.	.	L	T	S	.	F	K	I	S	G	D	P	S	L	.	A	M	.	.	N	.	A
Rcr3slf	NatVar	.	.	L	T	T	.	Y	K	I	S	G	I	P	G	L	.	A	M	.	.	N	.	A
Rcr3tbs2	NatVar	.	.	L	T	T	.	F	K	L	S	G	N	S	G	L	.	A	M	.	.	N	.	A
Rcr3tuba	NatVar	.	.	L	T	T	.	F	K	I	S	G	N	P	G	L	.	A	M	.	.	N	.	A
Rcr3tbs1	NatVar	.	.	L	T	T	.	F	K	I	S	G	N	P	G	L	.	A	M	.	.	N	.	A
Rcr3dms3	NatVar	.	.	L	T	T	.	F	K	I	S	G	I	P	G	L	.	A	M	.	.	N	.	A
Rcr3slf2	NatVar	.	.	L	A	T	.	F	K	I	S	G	I	P	G	L	.	A	M	.	.	N	.	A
Rcr3dms1	NatVar	.	.	L	A	T	.	F	K	I	S	G	I	P	G	L	.	A	M	.	.	N	.	A
Rcr3vcs	NatVar	.	.	L	A	T	.	F	K	I	S	G	I	P	G	L	.	A	M	.	.	N	.	A
