## Supplementary material for "Bioengineering secreted proteases converts divergent Rcr3 orthologs and paralogs into extracellular immune co-receptors": Dataset S3: Hybrids_HR_quantification.xlsx

### Sheet: NbNRC3_HR_quantification
Replicate	Date	DPI	Leaf	Genotype	Receptor	Protease	Effector	Score
1	20220921	4	20220921_WT_4dpi_H1_01	wt	Cf2	Rcr3pim	AVR2	7
1	20220921	4	20220921_WT_4dpi_H1_01	wt	Cf2	Pip1	AVR2	1
1	20220921	4	20220921_WT_4dpi_H1_01	wt	Cf2	Hybrid-64	AVR2	7
1	20220921	4	20220921_WT_4dpi_H1_01	wt	Cf2	Hybrid-60	AVR2	1
1	20220921	4	20220921_WT_4dpi_H1_01	wt	Cf2	Hybrid-48	AVR2	6
1	20220921	4	20220921_WT_4dpi_H1_01	wt	Cf2	Hybrid-44	AVR2	3
1	20220921	4	20220921_WT_4dpi_H1_01	wt	Cf2	Hybrid-32	AVR2	4
1	20220921	4	20220921_WT_4dpi_H1_01	wt	Cf2	Hybrid-28	AVR2	4
1	20220921	4	20220921_WT_4dpi_H1_02	wt	Cf2	Rcr3pim	AVR2	7
1	20220921	4	20220921_WT_4dpi_H1_02	wt	Cf2	Pip1	AVR2	1
1	20220921	4	20220921_WT_4dpi_H1_02	wt	Cf2	Hybrid-64	AVR2	7
1	20220921	4	20220921_WT_4dpi_H1_02	wt	Cf2	Hybrid-60	AVR2	7
1	20220921	4	20220921_WT_4dpi_H1_02	wt	Cf2	Hybrid-48	AVR2	7
1	20220921	4	20220921_WT_4dpi_H1_02	wt	Cf2	Hybrid-44	AVR2	3
1	20220921	4	20220921_WT_4dpi_H1_02	wt	Cf2	Hybrid-32	AVR2	7
1	20220921	4	20220921_WT_4dpi_H1_02	wt	Cf2	Hybrid-28	AVR2	7
1	20220921	4	20220921_WT_4dpi_H1_03	wt	Cf2	Rcr3pim	AVR2	5
1	20220921	4	20220921_WT_4dpi_H1_03	wt	Cf2	Pip1	AVR2	1
1	20220921	4	20220921_WT_4dpi_H1_03	wt	Cf2	Hybrid-64	AVR2	7
1	20220921	4	20220921_WT_4dpi_H1_03	wt	Cf2	Hybrid-60	AVR2	3
1	20220921	4	20220921_WT_4dpi_H1_03	wt	Cf2	Hybrid-48	AVR2	6
1	20220921	4	20220921_WT_4dpi_H1_03	wt	Cf2	Hybrid-44	AVR2	2
1	20220921	4	20220921_WT_4dpi_H1_03	wt	Cf2	Hybrid-32	AVR2	5
1	20220921	4	20220921_WT_4dpi_H1_03	wt	Cf2	Hybrid-28	AVR2	4
1	20220921	4	20220921_WT_4dpi_H1_04	wt	Cf2	Rcr3pim	AVR2	5
1	20220921	4	20220921_WT_4dpi_H1_04	wt	Cf2	Pip1	AVR2	1
1	20220921	4	20220921_WT_4dpi_H1_04	wt	Cf2	Hybrid-64	AVR2	6
1	20220921	4	20220921_WT_4dpi_H1_04	wt	Cf2	Hybrid-60	AVR2	3
1	20220921	4	20220921_WT_4dpi_H1_04	wt	Cf2	Hybrid-48	AVR2	6
1	20220921	4	20220921_WT_4dpi_H1_04	wt	Cf2	Hybrid-44	AVR2	3
1	20220921	4	20220921_WT_4dpi_H1_04	wt	Cf2	Hybrid-32	AVR2	5
1	20220921	4	20220921_WT_4dpi_H1_04	wt	Cf2	Hybrid-28	AVR2	2
1	20220921	4	20220921_WT_4dpi_H1_05	wt	Cf2	Rcr3pim	AVR2	1
1	20220921	4	20220921_WT_4dpi_H1_05	wt	Cf2	Pip1	AVR2	1
1	20220921	4	20220921_WT_4dpi_H1_05	wt	Cf2	Hybrid-64	AVR2	3
1	20220921	4	20220921_WT_4dpi_H1_05	wt	Cf2	Hybrid-60	AVR2	1
1	20220921	4	20220921_WT_4dpi_H1_05	wt	Cf2	Hybrid-48	AVR2	1
1	20220921	4	20220921_WT_4dpi_H1_05	wt	Cf2	Hybrid-44	AVR2	3
1	20220921	4	20220921_WT_4dpi_H1_05	wt	Cf2	Hybrid-32	AVR2	4
1	20220921	4	20220921_WT_4dpi_H1_05	wt	Cf2	Hybrid-28	AVR2	6
1	20220921	4	20220921_WT_4dpi_H1_06	wt	Cf2	Rcr3pim	AVR2	7
1	20220921	4	20220921_WT_4dpi_H1_06	wt	Cf2	Pip1	AVR2	1
1	20220921	4	20220921_WT_4dpi_H1_06	wt	Cf2	Hybrid-64	AVR2	7
1	20220921	4	20220921_WT_4dpi_H1_06	wt	Cf2	Hybrid-60	AVR2	7
1	20220921	4	20220921_WT_4dpi_H1_06	wt	Cf2	Hybrid-48	AVR2	7
1	20220921	4	20220921_WT_4dpi_H1_06	wt	Cf2	Hybrid-44	AVR2	6
1	20220921	4	20220921_WT_4dpi_H1_06	wt	Cf2	Hybrid-32	AVR2	7
1	20220921	4	20220921_WT_4dpi_H1_06	wt	Cf2	Hybrid-28	AVR2	5
1	20220921	4	20220921_WT_4dpi_H1_07	wt	Cf2	Rcr3pim	AVR2	7
1	20220921	4	20220921_WT_4dpi_H1_07	wt	Cf2	Pip1	AVR2	1
1	20220921	4	20220921_WT_4dpi_H1_07	wt	Cf2	Hybrid-64	AVR2	7
1	20220921	4	20220921_WT_4dpi_H1_07	wt	Cf2	Hybrid-60	AVR2	5
1	20220921	4	20220921_WT_4dpi_H1_07	wt	Cf2	Hybrid-48	AVR2	6
1	20220921	4	20220921_WT_4dpi_H1_07	wt	Cf2	Hybrid-44	AVR2	5
1	20220921	4	20220921_WT_4dpi_H1_07	wt	Cf2	Hybrid-32	AVR2	7
1	20220921	4	20220921_WT_4dpi_H1_07	wt	Cf2	Hybrid-28	AVR2	5
1	20220921	4	20220921_WT_4dpi_H2_01	wt	Cf2	Rcr3pim	AVR2	3
1	20220921	4	20220921_WT_4dpi_H2_01	wt	Cf2	Pip1	AVR2	2
1	20220921	4	20220921_WT_4dpi_H2_01	wt	Cf2	Hybrid-16	AVR2	5
1	20220921	4	20220921_WT_4dpi_H2_01	wt	Cf2	Hybrid-12	AVR2	4
1	20220921	4	20220921_WT_4dpi_H2_01	wt	Cf2	Hybrid-11	AVR2	3
1	20220921	4	20220921_WT_4dpi_H2_01	wt	Cf2	Hybrid-10	AVR2	3
1	20220921	4	20220921_WT_4dpi_H2_01	wt	Cf2	Hybrid-09	AVR2	3
1	20220921	4	20220921_WT_4dpi_H2_01	wt	Cf2	Hybrid-04	AVR2	3
1	20220921	4	20220921_WT_4dpi_H2_02	wt	Cf2	Rcr3pim	AVR2	6
1	20220921	4	20220921_WT_4dpi_H2_02	wt	Cf2	Pip1	AVR2	2
1	20220921	4	20220921_WT_4dpi_H2_02	wt	Cf2	Hybrid-16	AVR2	6
1	20220921	4	20220921_WT_4dpi_H2_02	wt	Cf2	Hybrid-12	AVR2	3
1	20220921	4	20220921_WT_4dpi_H2_02	wt	Cf2	Hybrid-11	AVR2	3
1	20220921	4	20220921_WT_4dpi_H2_02	wt	Cf2	Hybrid-10	AVR2	3
1	20220921	4	20220921_WT_4dpi_H2_02	wt	Cf2	Hybrid-09	AVR2	2
1	20220921	4	20220921_WT_4dpi_H2_02	wt	Cf2	Hybrid-04	AVR2	2
1	20220921	4	20220921_WT_4dpi_H2_03	wt	Cf2	Rcr3pim	AVR2	7
1	20220921	4	20220921_WT_4dpi_H2_03	wt	Cf2	Pip1	AVR2	2
1	20220921	4	20220921_WT_4dpi_H2_03	wt	Cf2	Hybrid-16	AVR2	7
1	20220921	4	20220921_WT_4dpi_H2_03	wt	Cf2	Hybrid-12	AVR2	4
1	20220921	4	20220921_WT_4dpi_H2_03	wt	Cf2	Hybrid-11	AVR2	3
1	20220921	4	20220921_WT_4dpi_H2_03	wt	Cf2	Hybrid-10	AVR2	3
1	20220921	4	20220921_WT_4dpi_H2_03	wt	Cf2	Hybrid-09	AVR2	3
1	20220921	4	20220921_WT_4dpi_H2_03	wt	Cf2	Hybrid-04	AVR2	4
1	20220921	4	20220921_WT_4dpi_H2_04	wt	Cf2	Rcr3pim	AVR2	7
1	20220921	4	20220921_WT_4dpi_H2_04	wt	Cf2	Pip1	AVR2	2
1	20220921	4	20220921_WT_4dpi_H2_04	wt	Cf2	Hybrid-16	AVR2	7
1	20220921	4	20220921_WT_4dpi_H2_04	wt	Cf2	Hybrid-12	AVR2	7
1	20220921	4	20220921_WT_4dpi_H2_04	wt	Cf2	Hybrid-11	AVR2	4
1	20220921	4	20220921_WT_4dpi_H2_04	wt	Cf2	Hybrid-10	AVR2	4
1	20220921	4	20220921_WT_4dpi_H2_04	wt	Cf2	Hybrid-09	AVR2	2
1	20220921	4	20220921_WT_4dpi_H2_04	wt	Cf2	Hybrid-04	AVR2	7
1	20220921	4	20220921_WT_4dpi_H2_05	wt	Cf2	Rcr3pim	AVR2	7
1	20220921	4	20220921_WT_4dpi_H2_05	wt	Cf2	Pip1	AVR2	1
1	20220921	4	20220921_WT_4dpi_H2_05	wt	Cf2	Hybrid-16	AVR2	7
1	20220921	4	20220921_WT_4dpi_H2_05	wt	Cf2	Hybrid-12	AVR2	6
1	20220921	4	20220921_WT_4dpi_H2_05	wt	Cf2	Hybrid-11	AVR2	3
1	20220921	4	20220921_WT_4dpi_H2_05	wt	Cf2	Hybrid-10	AVR2	3
1	20220921	4	20220921_WT_4dpi_H2_05	wt	Cf2	Hybrid-09	AVR2	3
1	20220921	4	20220921_WT_4dpi_H2_05	wt	Cf2	Hybrid-04	AVR2	5
1	20220921	4	20220921_WT_4dpi_H2_06	wt	Cf2	Rcr3pim	AVR2	7
1	20220921	4	20220921_WT_4dpi_H2_06	wt	Cf2	Pip1	AVR2	2
1	20220921	4	20220921_WT_4dpi_H2_06	wt	Cf2	Hybrid-16	AVR2	7
1	20220921	4	20220921_WT_4dpi_H2_06	wt	Cf2	Hybrid-12	AVR2	6
1	20220921	4	20220921_WT_4dpi_H2_06	wt	Cf2	Hybrid-11	AVR2	3
1	20220921	4	20220921_WT_4dpi_H2_06	wt	Cf2	Hybrid-10	AVR2	3
1	20220921	4	20220921_WT_4dpi_H2_06	wt	Cf2	Hybrid-09	AVR2	2
1	20220921	4	20220921_WT_4dpi_H2_06	wt	Cf2	Hybrid-04	AVR2	5
1	20220921	4	20220921_WT_4dpi_H2_07	wt	Cf2	Rcr3pim	AVR2	7
1	20220921	4	20220921_WT_4dpi_H2_07	wt	Cf2	Pip1	AVR2	2
1	20220921	4	20220921_WT_4dpi_H2_07	wt	Cf2	Hybrid-16	AVR2	7
1	20220921	4	20220921_WT_4dpi_H2_07	wt	Cf2	Hybrid-12	AVR2	4
1	20220921	4	20220921_WT_4dpi_H2_07	wt	Cf2	Hybrid-11	AVR2	2
1	20220921	4	20220921_WT_4dpi_H2_07	wt	Cf2	Hybrid-10	AVR2	2
1	20220921	4	20220921_WT_4dpi_H2_07	wt	Cf2	Hybrid-09	AVR2	2
1	20220921	4	20220921_WT_4dpi_H2_07	wt	Cf2	Hybrid-04	AVR2	3
1	20220921	4	20220921_WT_4dpi_H2_08	wt	Cf2	Rcr3pim	AVR2	7
1	20220921	4	20220921_WT_4dpi_H2_08	wt	Cf2	Pip1	AVR2	2
1	20220921	4	20220921_WT_4dpi_H2_08	wt	Cf2	Hybrid-16	AVR2	7
1	20220921	4	20220921_WT_4dpi_H2_08	wt	Cf2	Hybrid-12	AVR2	5
1	20220921	4	20220921_WT_4dpi_H2_08	wt	Cf2	Hybrid-11	AVR2	2
1	20220921	4	20220921_WT_4dpi_H2_08	wt	Cf2	Hybrid-10	AVR2	4
1	20220921	4	20220921_WT_4dpi_H2_08	wt	Cf2	Hybrid-09	AVR2	2
1	20220921	4	20220921_WT_4dpi_H2_08	wt	Cf2	Hybrid-04	AVR2	2
1	20220921	4	20220921_WT_4dpi_H2_09	wt	Cf2	Rcr3pim	AVR2	7
1	20220921	4	20220921_WT_4dpi_H2_09	wt	Cf2	Pip1	AVR2	2
1	20220921	4	20220921_WT_4dpi_H2_09	wt	Cf2	Hybrid-16	AVR2	7
1	20220921	4	20220921_WT_4dpi_H2_09	wt	Cf2	Hybrid-12	AVR2	5
1	20220921	4	20220921_WT_4dpi_H2_09	wt	Cf2	Hybrid-11	AVR2	2
1	20220921	4	20220921_WT_4dpi_H2_09	wt	Cf2	Hybrid-10	AVR2	2
1	20220921	4	20220921_WT_4dpi_H2_09	wt	Cf2	Hybrid-09	AVR2	2
1	20220921	4	20220921_WT_4dpi_H2_09	wt	Cf2	Hybrid-04	AVR2	3
1	20220921	4	20220921_WT_4dpi_H2_10	wt	Cf2	Rcr3pim	AVR2	6
1	20220921	4	20220921_WT_4dpi_H2_10	wt	Cf2	Pip1	AVR2	2
1	20220921	4	20220921_WT_4dpi_H2_10	wt	Cf2	Hybrid-16	AVR2	6
1	20220921	4	20220921_WT_4dpi_H2_10	wt	Cf2	Hybrid-12	AVR2	7
1	20220921	4	20220921_WT_4dpi_H2_10	wt	Cf2	Hybrid-11	AVR2	2
1	20220921	4	20220921_WT_4dpi_H2_10	wt	Cf2	Hybrid-10	AVR2	2
1	20220921	4	20220921_WT_4dpi_H2_10	wt	Cf2	Hybrid-09	AVR2	2
1	20220921	4	20220921_WT_4dpi_H2_10	wt	Cf2	Hybrid-04	AVR2	4
1	20220921	4	20220921_WT_4dpi_H2_11	wt	Cf2	Rcr3pim	AVR2	7
1	20220921	4	20220921_WT_4dpi_H2_11	wt	Cf2	Pip1	AVR2	2
1	20220921	4	20220921_WT_4dpi_H2_11	wt	Cf2	Hybrid-16	AVR2	7
1	20220921	4	20220921_WT_4dpi_H2_11	wt	Cf2	Hybrid-12	AVR2	6
1	20220921	4	20220921_WT_4dpi_H2_11	wt	Cf2	Hybrid-11	AVR2	2
1	20220921	4	20220921_WT_4dpi_H2_11	wt	Cf2	Hybrid-10	AVR2	2
1	20220921	4	20220921_WT_4dpi_H2_11	wt	Cf2	Hybrid-09	AVR2	2
1	20220921	4	20220921_WT_4dpi_H2_11	wt	Cf2	Hybrid-04	AVR2	6
1	20220921	4	20220921_WT_4dpi_H2_12	wt	Cf2	Rcr3pim	AVR2	7
1	20220921	4	20220921_WT_4dpi_H2_12	wt	Cf2	Pip1	AVR2	1
1	20220921	4	20220921_WT_4dpi_H2_12	wt	Cf2	Hybrid-16	AVR2	7
1	20220921	4	20220921_WT_4dpi_H2_12	wt	Cf2	Hybrid-12	AVR2	7
1	20220921	4	20220921_WT_4dpi_H2_12	wt	Cf2	Hybrid-11	AVR2	2
1	20220921	4	20220921_WT_4dpi_H2_12	wt	Cf2	Hybrid-10	AVR2	2
1	20220921	4	20220921_WT_4dpi_H2_12	wt	Cf2	Hybrid-09	AVR2	2
1	20220921	4	20220921_WT_4dpi_H2_12	wt	Cf2	Hybrid-04	AVR2	4
