## Supplementary material for "Bioengineering secreted proteases converts divergent Rcr3 orthologs and paralogs into extracellular immune co-receptors": Dataset S3: NbRCR3_HR_quantification.xlsx

### Sheet: NbNRC3_HR_quantification
Replicate	Date	DPI	Leaf	Genotype	Receptor	Protease	Effector	Score
1	20230210	7	DSC08246	wt	Cf2	Rcr3pim	AVR2	3
1	20230210	7	DSC08246	wt	Cf2	Pip1	AVR2	3
1	20230210	7	DSC08246	wt	Cf2	rNbRcr3	AVR2	3
1	20230210	7	DSC08246	wt	Cf2	rNbRcr3GN	AVR2	3
1	20230210	7	DSC08246	wt	Cf2	rNbRcr3DPS	AVR2	3
1	20230210	7	DSC08246	wt	Cf2	rNbRcr3GNDPS	AVR2	3
1	20230210	7	DSC08246	wt	Cf2	Rcr3pim	AVR2d6	3
1	20230210	7	DSC08246	wt	Cf2	rNbRcr3GNDPS	AVR2d6	3
1	20230210	7	DSC08247	wt	Cf2	Rcr3pim	AVR2	7
1	20230210	7	DSC08247	wt	Cf2	Pip1	AVR2	3
1	20230210	7	DSC08247	wt	Cf2	rNbRcr3	AVR2	3
1	20230210	7	DSC08247	wt	Cf2	rNbRcr3GN	AVR2	3
1	20230210	7	DSC08247	wt	Cf2	rNbRcr3DPS	AVR2	3
1	20230210	7	DSC08247	wt	Cf2	rNbRcr3GNDPS	AVR2	7
1	20230210	7	DSC08247	wt	Cf2	Rcr3pim	AVR2d6	5
1	20230210	7	DSC08247	wt	Cf2	rNbRcr3GNDPS	AVR2d6	3
1	20230210	7	DSC08248	wt	Cf2	Rcr3pim	AVR2	7
1	20230210	7	DSC08248	wt	Cf2	Pip1	AVR2	2
1	20230210	7	DSC08248	wt	Cf2	rNbRcr3	AVR2	2
1	20230210	7	DSC08248	wt	Cf2	rNbRcr3GN	AVR2	2
1	20230210	7	DSC08248	wt	Cf2	rNbRcr3DPS	AVR2	2
1	20230210	7	DSC08248	wt	Cf2	rNbRcr3GNDPS	AVR2	5
1	20230210	7	DSC08248	wt	Cf2	Rcr3pim	AVR2d6	2
1	20230210	7	DSC08248	wt	Cf2	rNbRcr3GNDPS	AVR2d6	2
1	20230210	7	DSC08249	wt	Cf2	Rcr3pim	AVR2	6
1	20230210	7	DSC08249	wt	Cf2	Pip1	AVR2	2
1	20230210	7	DSC08249	wt	Cf2	rNbRcr3	AVR2	3
1	20230210	7	DSC08249	wt	Cf2	rNbRcr3GN	AVR2	3
1	20230210	7	DSC08249	wt	Cf2	rNbRcr3DPS	AVR2	3
1	20230210	7	DSC08249	wt	Cf2	rNbRcr3GNDPS	AVR2	5
1	20230210	7	DSC08249	wt	Cf2	Rcr3pim	AVR2d6	3
1	20230210	7	DSC08249	wt	Cf2	rNbRcr3GNDPS	AVR2d6	3
1	20230210	7	DSC08250	wt	Cf2	Rcr3pim	AVR2	7
1	20230210	7	DSC08250	wt	Cf2	Pip1	AVR2	3
1	20230210	7	DSC08250	wt	Cf2	rNbRcr3	AVR2	3
1	20230210	7	DSC08250	wt	Cf2	rNbRcr3GN	AVR2	3
1	20230210	7	DSC08250	wt	Cf2	rNbRcr3DPS	AVR2	3
1	20230210	7	DSC08250	wt	Cf2	rNbRcr3GNDPS	AVR2	6
1	20230210	7	DSC08250	wt	Cf2	Rcr3pim	AVR2d6	6
1	20230210	7	DSC08250	wt	Cf2	rNbRcr3GNDPS	AVR2d6	3
1	20230210	7	DSC08251	wt	Cf2	Rcr3pim	AVR2	7
1	20230210	7	DSC08251	wt	Cf2	Pip1	AVR2	3
1	20230210	7	DSC08251	wt	Cf2	rNbRcr3	AVR2	3
1	20230210	7	DSC08251	wt	Cf2	rNbRcr3GN	AVR2	3
1	20230210	7	DSC08251	wt	Cf2	rNbRcr3DPS	AVR2	3
1	20230210	7	DSC08251	wt	Cf2	rNbRcr3GNDPS	AVR2	5
1	20230210	7	DSC08251	wt	Cf2	Rcr3pim	AVR2d6	3
1	20230210	7	DSC08251	wt	Cf2	rNbRcr3GNDPS	AVR2d6	3
1	20230210	7	DSC08252	wt	Cf2	Rcr3pim	AVR2	7
1	20230210	7	DSC08252	wt	Cf2	Pip1	AVR2	3
1	20230210	7	DSC08252	wt	Cf2	rNbRcr3	AVR2	3
1	20230210	7	DSC08252	wt	Cf2	rNbRcr3GN	AVR2	3
1	20230210	7	DSC08252	wt	Cf2	rNbRcr3DPS	AVR2	5
1	20230210	7	DSC08252	wt	Cf2	rNbRcr3GNDPS	AVR2	6
1	20230210	7	DSC08252	wt	Cf2	Rcr3pim	AVR2d6	7
1	20230210	7	DSC08252	wt	Cf2	rNbRcr3GNDPS	AVR2d6	7
1	20230210	7	DSC08253	wt	Cf2	Rcr3pim	AVR2	7
1	20230210	7	DSC08253	wt	Cf2	Pip1	AVR2	3
1	20230210	7	DSC08253	wt	Cf2	rNbRcr3	AVR2	6
1	20230210	7	DSC08253	wt	Cf2	rNbRcr3GN	AVR2	5
1	20230210	7	DSC08253	wt	Cf2	rNbRcr3DPS	AVR2	5
1	20230210	7	DSC08253	wt	Cf2	rNbRcr3GNDPS	AVR2	7
1	20230210	7	DSC08253	wt	Cf2	Rcr3pim	AVR2d6	5
1	20230210	7	DSC08253	wt	Cf2	rNbRcr3GNDPS	AVR2d6	5
1	20230210	7	DSC08254	wt	Cf2	Rcr3pim	AVR2	7
1	20230210	7	DSC08254	wt	Cf2	Pip1	AVR2	1
1	20230210	7	DSC08254	wt	Cf2	rNbRcr3	AVR2	3
1	20230210	7	DSC08254	wt	Cf2	rNbRcr3GN	AVR2	3
1	20230210	7	DSC08254	wt	Cf2	rNbRcr3DPS	AVR2	3
1	20230210	7	DSC08254	wt	Cf2	rNbRcr3GNDPS	AVR2	5
1	20230210	7	DSC08254	wt	Cf2	Rcr3pim	AVR2d6	3
1	20230210	7	DSC08254	wt	Cf2	rNbRcr3GNDPS	AVR2d6	3
1	20230210	7	DSC08255	wt	Cf2	Rcr3pim	AVR2	7
1	20230210	7	DSC08255	wt	Cf2	Pip1	AVR2	3
1	20230210	7	DSC08255	wt	Cf2	rNbRcr3	AVR2	3
1	20230210	7	DSC08255	wt	Cf2	rNbRcr3GN	AVR2	3
1	20230210	7	DSC08255	wt	Cf2	rNbRcr3DPS	AVR2	3
1	20230210	7	DSC08255	wt	Cf2	rNbRcr3GNDPS	AVR2	5
1	20230210	7	DSC08255	wt	Cf2	Rcr3pim	AVR2d6	5
1	20230210	7	DSC08255	wt	Cf2	rNbRcr3GNDPS	AVR2d6	3
