## Supplementary material for "Bioengineering secreted proteases converts divergent Rcr3 orthologs and paralogs into extracellular immune co-receptors": Dataset S3: Pip1plus_HR_quantification.xlsx

### Sheet: NbNRC3_HR_quantification
Replicate	Date	DPI	Leaf	Genotype	Receptor	Protease	Effector	Score
1	20220921	4	20220921_WT_4dpi_Pip1plus_01	wt	Cf2	Rcr3pim	AVR2	7
1	20220921	4	20220921_WT_4dpi_Pip1plus_01	wt	Cf2	Rcr3pim	AVR2d6	1
1	20220921	4	20220921_WT_4dpi_Pip1plus_01	wt	Cf2	Pip1	AVR2	1
1	20220921	4	20220921_WT_4dpi_Pip1plus_01	wt	Cf2	Pip1	AVR2d6	1
1	20220921	4	20220921_WT_4dpi_Pip1plus_01	wt	Cf2	Pip1plus	AVR2	5
1	20220921	4	20220921_WT_4dpi_Pip1plus_01	wt	Cf2	Pip1plus	AVR2d6	1
1	20220921	4	20220921_WT_4dpi_Pip1plus_02	wt	Cf2	Rcr3pim	AVR2	7
1	20220921	4	20220921_WT_4dpi_Pip1plus_02	wt	Cf2	Rcr3pim	AVR2d6	1
1	20220921	4	20220921_WT_4dpi_Pip1plus_02	wt	Cf2	Pip1	AVR2	1
1	20220921	4	20220921_WT_4dpi_Pip1plus_02	wt	Cf2	Pip1	AVR2d6	1
1	20220921	4	20220921_WT_4dpi_Pip1plus_02	wt	Cf2	Pip1plus	AVR2	7
1	20220921	4	20220921_WT_4dpi_Pip1plus_02	wt	Cf2	Pip1plus	AVR2d6	1
1	20220921	4	20220921_WT_4dpi_Pip1plus_03	wt	Cf2	Rcr3pim	AVR2	5
1	20220921	4	20220921_WT_4dpi_Pip1plus_03	wt	Cf2	Rcr3pim	AVR2d6	2
1	20220921	4	20220921_WT_4dpi_Pip1plus_03	wt	Cf2	Pip1	AVR2	1
1	20220921	4	20220921_WT_4dpi_Pip1plus_03	wt	Cf2	Pip1	AVR2d6	1
1	20220921	4	20220921_WT_4dpi_Pip1plus_03	wt	Cf2	Pip1plus	AVR2	5
1	20220921	4	20220921_WT_4dpi_Pip1plus_03	wt	Cf2	Pip1plus	AVR2d6	1
1	20220921	9	20220921_WT_9dpi_Pip1plus_01	wt	Cf2	Rcr3pim	AVR2	7
1	20220921	9	20220921_WT_9dpi_Pip1plus_01	wt	Cf2	Rcr3pim	AVR2d6	2
1	20220921	9	20220921_WT_9dpi_Pip1plus_01	wt	Cf2	Pip1	AVR2	2
1	20220921	9	20220921_WT_9dpi_Pip1plus_01	wt	Cf2	Pip1	AVR2d6	2
1	20220921	9	20220921_WT_9dpi_Pip1plus_01	wt	Cf2	Pip1plus	AVR2	7
1	20220921	9	20220921_WT_9dpi_Pip1plus_01	wt	Cf2	Pip1plus	AVR2d6	2
1	20220921	9	20220921_WT_9dpi_Pip1plus_02	wt	Cf2	Rcr3pim	AVR2	7
1	20220921	9	20220921_WT_9dpi_Pip1plus_02	wt	Cf2	Rcr3pim	AVR2d6	2
1	20220921	9	20220921_WT_9dpi_Pip1plus_02	wt	Cf2	Pip1	AVR2	2
1	20220921	9	20220921_WT_9dpi_Pip1plus_02	wt	Cf2	Pip1	AVR2d6	2
1	20220921	9	20220921_WT_9dpi_Pip1plus_02	wt	Cf2	Pip1plus	AVR2	7
1	20220921	9	20220921_WT_9dpi_Pip1plus_02	wt	Cf2	Pip1plus	AVR2d6	2
1	20220921	9	20220921_WT_9dpi_Pip1plus_03	wt	Cf2	Rcr3pim	AVR2	7
1	20220921	9	20220921_WT_9dpi_Pip1plus_03	wt	Cf2	Rcr3pim	AVR2d6	2
1	20220921	9	20220921_WT_9dpi_Pip1plus_03	wt	Cf2	Pip1	AVR2	2
1	20220921	9	20220921_WT_9dpi_Pip1plus_03	wt	Cf2	Pip1	AVR2d6	2
1	20220921	9	20220921_WT_9dpi_Pip1plus_03	wt	Cf2	Pip1plus	AVR2	5
1	20220921	9	20220921_WT_9dpi_Pip1plus_03	wt	Cf2	Pip1plus	AVR2d6	2
1	20220921	9	20220921_WT_9dpi_Pip1plus_04	wt	Cf2	Rcr3pim	AVR2	7
1	20220921	9	20220921_WT_9dpi_Pip1plus_04	wt	Cf2	Rcr3pim	AVR2d6	3
1	20220921	9	20220921_WT_9dpi_Pip1plus_04	wt	Cf2	Pip1	AVR2	3
1	20220921	9	20220921_WT_9dpi_Pip1plus_04	wt	Cf2	Pip1	AVR2d6	3
1	20220921	9	20220921_WT_9dpi_Pip1plus_04	wt	Cf2	Pip1plus	AVR2	7
1	20220921	9	20220921_WT_9dpi_Pip1plus_04	wt	Cf2	Pip1plus	AVR2d6	1
1	20220921	9	20220921_WT_9dpi_Pip1plus_05	wt	Cf2	Rcr3pim	AVR2	7
1	20220921	9	20220921_WT_9dpi_Pip1plus_05	wt	Cf2	Rcr3pim	AVR2d6	2
1	20220921	9	20220921_WT_9dpi_Pip1plus_05	wt	Cf2	Pip1	AVR2	2
1	20220921	9	20220921_WT_9dpi_Pip1plus_05	wt	Cf2	Pip1	AVR2d6	2
1	20220921	9	20220921_WT_9dpi_Pip1plus_05	wt	Cf2	Pip1plus	AVR2	5
1	20220921	9	20220921_WT_9dpi_Pip1plus_05	wt	Cf2	Pip1plus	AVR2d6	4
1	20220921	9	20220921_WT_9dpi_Pip1plus_06	wt	Cf2	Rcr3pim	AVR2	7
1	20220921	9	20220921_WT_9dpi_Pip1plus_06	wt	Cf2	Rcr3pim	AVR2d6	3
1	20220921	9	20220921_WT_9dpi_Pip1plus_06	wt	Cf2	Pip1	AVR2	3
1	20220921	9	20220921_WT_9dpi_Pip1plus_06	wt	Cf2	Pip1	AVR2d6	3
1	20220921	9	20220921_WT_9dpi_Pip1plus_06	wt	Cf2	Pip1plus	AVR2	3
1	20220921	9	20220921_WT_9dpi_Pip1plus_06	wt	Cf2	Pip1plus	AVR2d6	4
1	20220921	9	20220921_WT_9dpi_Pip1plus_07	wt	Cf2	Rcr3pim	AVR2	7
1	20220921	9	20220921_WT_9dpi_Pip1plus_07	wt	Cf2	Rcr3pim	AVR2d6	3
1	20220921	9	20220921_WT_9dpi_Pip1plus_07	wt	Cf2	Pip1	AVR2	3
1	20220921	9	20220921_WT_9dpi_Pip1plus_07	wt	Cf2	Pip1	AVR2d6	3
1	20220921	9	20220921_WT_9dpi_Pip1plus_07	wt	Cf2	Pip1plus	AVR2	7
1	20220921	9	20220921_WT_9dpi_Pip1plus_07	wt	Cf2	Pip1plus	AVR2d6	2
1	20220921	9	20220921_WT_9dpi_Pip1plus_08	wt	Cf2	Rcr3pim	AVR2	7
1	20220921	9	20220921_WT_9dpi_Pip1plus_08	wt	Cf2	Rcr3pim	AVR2d6	3
1	20220921	9	20220921_WT_9dpi_Pip1plus_08	wt	Cf2	Pip1	AVR2	3
1	20220921	9	20220921_WT_9dpi_Pip1plus_08	wt	Cf2	Pip1	AVR2d6	3
1	20220921	9	20220921_WT_9dpi_Pip1plus_08	wt	Cf2	Pip1plus	AVR2	6
1	20220921	9	20220921_WT_9dpi_Pip1plus_08	wt	Cf2	Pip1plus	AVR2d6	3
1	20220921	9	20220921_WT_9dpi_Pip1plus_09	wt	Cf2	Rcr3pim	AVR2	7
1	20220921	9	20220921_WT_9dpi_Pip1plus_09	wt	Cf2	Rcr3pim	AVR2d6	2
1	20220921	9	20220921_WT_9dpi_Pip1plus_09	wt	Cf2	Pip1	AVR2	2
1	20220921	9	20220921_WT_9dpi_Pip1plus_09	wt	Cf2	Pip1	AVR2d6	2
1	20220921	9	20220921_WT_9dpi_Pip1plus_09	wt	Cf2	Pip1plus	AVR2	4
1	20220921	9	20220921_WT_9dpi_Pip1plus_09	wt	Cf2	Pip1plus	AVR2d6	2
