## Supplementary material for "Bioengineering secreted proteases converts divergent Rcr3 orthologs and paralogs into extracellular immune co-receptors": Dataset S3: Pip1plusplus_HR_quantification.xlsx

### Sheet: Pip1plusplus_quantification
Replicate	Date	DPI	Leaf	Genotype	Receptor	Protease	Effector	Score
1	20230930	5	IMG_0047 left	wt	Cf2	Rcr3pim	AVR2	7
1	20230930	5	IMG_0047 left	wt	Cf2	Rcr3pim	AVR2d6	5
1	20230930	5	IMG_0047 left	wt	Cf2	Pip1	AVR2	3
1	20230930	5	IMG_0047 left	wt	Cf2	Pip1	AVR2d6	3
1	20230930	5	IMG_0047 left	wt	Cf2	Pip1plusplus	AVR2	4
1	20230930	5	IMG_0047 left	wt	Cf2	Pip1plusplus	AVR2d6	3
1	20230930	5	IMG_0047 right	wt	Cf2	Rcr3pim	AVR2	7
1	20230930	5	IMG_0047 right	wt	Cf2	Rcr3pim	AVR2d6	5
1	20230930	5	IMG_0047 right	wt	Cf2	Pip1	AVR2	2
1	20230930	5	IMG_0047 right	wt	Cf2	Pip1	AVR2d6	5
1	20230930	5	IMG_0047 right	wt	Cf2	Pip1plusplus	AVR2	7
1	20230930	5	IMG_0047 right	wt	Cf2	Pip1plusplus	AVR2d6	5
1	20230930	5	IMG_0048 left	wt	Cf2	Rcr3pim	AVR2	7
1	20230930	5	IMG_0048 left	wt	Cf2	Rcr3pim	AVR2d6	5
1	20230930	5	IMG_0048 left	wt	Cf2	Pip1	AVR2	3
1	20230930	5	IMG_0048 left	wt	Cf2	Pip1	AVR2d6	3
1	20230930	5	IMG_0048 left	wt	Cf2	Pip1plusplus	AVR2	6
1	20230930	5	IMG_0048 left	wt	Cf2	Pip1plusplus	AVR2d6	3
1	20230930	9	IMG_0048 right	wt	Cf2	Rcr3pim	AVR2	7
1	20230930	9	IMG_0048 right	wt	Cf2	Rcr3pim	AVR2d6	3
1	20230930	9	IMG_0048 right	wt	Cf2	Pip1	AVR2	3
1	20230930	9	IMG_0048 right	wt	Cf2	Pip1	AVR2d6	3
1	20230930	9	IMG_0048 right	wt	Cf2	Pip1plusplus	AVR2	6
1	20230930	9	IMG_0048 right	wt	Cf2	Pip1plusplus	AVR2d6	3
1	20230930	9	IMG_0049 left	wt	Cf2	Rcr3pim	AVR2	7
1	20230930	9	IMG_0049 left	wt	Cf2	Rcr3pim	AVR2d6	3
1	20230930	9	IMG_0049 left	wt	Cf2	Pip1	AVR2	2
1	20230930	9	IMG_0049 left	wt	Cf2	Pip1	AVR2d6	3
1	20230930	9	IMG_0049 left	wt	Cf2	Pip1plusplus	AVR2	4
1	20230930	9	IMG_0049 left	wt	Cf2	Pip1plusplus	AVR2d6	3
1	20230930	9	IMG_0049 right	wt	Cf2	Rcr3pim	AVR2	6
1	20230930	9	IMG_0049 right	wt	Cf2	Rcr3pim	AVR2d6	3
1	20230930	9	IMG_0049 right	wt	Cf2	Pip1	AVR2	2
1	20230930	9	IMG_0049 right	wt	Cf2	Pip1	AVR2d6	3
1	20230930	9	IMG_0049 right	wt	Cf2	Pip1plusplus	AVR2	4
1	20230930	9	IMG_0049 right	wt	Cf2	Pip1plusplus	AVR2d6	3
1	20230930	9	IMG_0050 left	wt	Cf2	Rcr3pim	AVR2	7
1	20230930	9	IMG_0050 left	wt	Cf2	Rcr3pim	AVR2d6	3
1	20230930	9	IMG_0050 left	wt	Cf2	Pip1	AVR2	2
1	20230930	9	IMG_0050 left	wt	Cf2	Pip1	AVR2d6	2
1	20230930	9	IMG_0050 left	wt	Cf2	Pip1plusplus	AVR2	5
1	20230930	9	IMG_0050 left	wt	Cf2	Pip1plusplus	AVR2d6	3
1	20230930	9	IMG_0050 right	wt	Cf2	Rcr3pim	AVR2	7
1	20230930	9	IMG_0050 right	wt	Cf2	Rcr3pim	AVR2d6	4
1	20230930	9	IMG_0050 right	wt	Cf2	Pip1	AVR2	2
1	20230930	9	IMG_0050 right	wt	Cf2	Pip1	AVR2d6	2
1	20230930	9	IMG_0050 right	wt	Cf2	Pip1plusplus	AVR2	6
1	20230930	9	IMG_0050 right	wt	Cf2	Pip1plusplus	AVR2d6	3
1	20230930	9	IMG_0051 left	wt	Cf2	Rcr3pim	AVR2	7
1	20230930	9	IMG_0051 left	wt	Cf2	Rcr3pim	AVR2d6	3
1	20230930	9	IMG_0051 left	wt	Cf2	Pip1	AVR2	3
1	20230930	9	IMG_0051 left	wt	Cf2	Pip1	AVR2d6	3
1	20230930	9	IMG_0051 left	wt	Cf2	Pip1plusplus	AVR2	6
1	20230930	9	IMG_0051 left	wt	Cf2	Pip1plusplus	AVR2d6	3
1	20230930	9	IMG_0051 right	wt	Cf2	Rcr3pim	AVR2	7
1	20230930	9	IMG_0051 right	wt	Cf2	Rcr3pim	AVR2d6	3
1	20230930	9	IMG_0051 right	wt	Cf2	Pip1	AVR2	3
1	20230930	9	IMG_0051 right	wt	Cf2	Pip1	AVR2d6	3
1	20230930	9	IMG_0051 right	wt	Cf2	Pip1plusplus	AVR2	6
1	20230930	9	IMG_0051 right	wt	Cf2	Pip1plusplus	AVR2d6	3
1	20230930	9	IMG_0052 left	wt	Cf2	Rcr3pim	AVR2	4
1	20230930	9	IMG_0052 left	wt	Cf2	Rcr3pim	AVR2d6	3
1	20230930	9	IMG_0052 left	wt	Cf2	Pip1	AVR2	3
1	20230930	9	IMG_0052 left	wt	Cf2	Pip1	AVR2d6	3
1	20230930	9	IMG_0052 left	wt	Cf2	Pip1plusplus	AVR2	3
1	20230930	9	IMG_0052 left	wt	Cf2	Pip1plusplus	AVR2d6	3
1	20230930	9	IMG_0052 right	wt	Cf2	Rcr3pim	AVR2	7
1	20230930	9	IMG_0052 right	wt	Cf2	Rcr3pim	AVR2d6	2
1	20230930	9	IMG_0052 right	wt	Cf2	Pip1	AVR2	2
1	20230930	9	IMG_0052 right	wt	Cf2	Pip1	AVR2d6	3
1	20230930	9	IMG_0052 right	wt	Cf2	Pip1plusplus	AVR2	4
1	20230930	9	IMG_0052 right	wt	Cf2	Pip1plusplus	AVR2d6	3
1	20230930	5	IMG_0053 left	wt	Cf2	Rcr3pim	AVR2	6
1	20230930	5	IMG_0053 left	wt	Cf2	Rcr3pim	AVR2d6	3
1	20230930	5	IMG_0053 left	wt	Cf2	Pip1	AVR2	3
1	20230930	5	IMG_0053 left	wt	Cf2	Pip1	AVR2d6	3
1	20230930	5	IMG_0053 left	wt	Cf2	Pip1plusplus	AVR2	4
1	20230930	5	IMG_0053 left	wt	Cf2	Pip1plusplus	AVR2d6
1	20230930	5	IMG_0053 right	wt	Cf2	Rcr3pim	AVR2	5
1	20230930	5	IMG_0053 right	wt	Cf2	Rcr3pim	AVR2d6	3
1	20230930	5	IMG_0053 right	wt	Cf2	Pip1	AVR2	3
1	20230930	5	IMG_0053 right	wt	Cf2	Pip1	AVR2d6	3
1	20230930	5	IMG_0053 right	wt	Cf2	Pip1plusplus	AVR2	4
1	20230930	5	IMG_0053 right	wt	Cf2	Pip1plusplus	AVR2d6	3
1	20230930	5	IMG_0054 left	wt	Cf2	Rcr3pim	AVR2	6
1	20230930	5	IMG_0054 left	wt	Cf2	Rcr3pim	AVR2d6	2
1	20230930	5	IMG_0054 left	wt	Cf2	Pip1	AVR2	2
1	20230930	5	IMG_0054 left	wt	Cf2	Pip1	AVR2d6	2
1	20230930	5	IMG_0054 left	wt	Cf2	Pip1plusplus	AVR2	3
1	20230930	5	IMG_0054 left	wt	Cf2	Pip1plusplus	AVR2d6	2
1	20230930	9	IMG_0054 right	wt	Cf2	Rcr3pim	AVR2	3
1	20230930	9	IMG_0054 right	wt	Cf2	Rcr3pim	AVR2d6	3
1	20230930	9	IMG_0054 right	wt	Cf2	Pip1	AVR2	3
1	20230930	9	IMG_0054 right	wt	Cf2	Pip1	AVR2d6	3
1	20230930	9	IMG_0054 right	wt	Cf2	Pip1plusplus	AVR2	5
1	20230930	9	IMG_0054 right	wt	Cf2	Pip1plusplus	AVR2d6	3
1	20230930	9	IMG_0055 left	wt	Cf2	Rcr3pim	AVR2	6
1	20230930	9	IMG_0055 left	wt	Cf2	Rcr3pim	AVR2d6	2
1	20230930	9	IMG_0055 left	wt	Cf2	Pip1	AVR2	2
1	20230930	9	IMG_0055 left	wt	Cf2	Pip1	AVR2d6	3
1	20230930	9	IMG_0055 left	wt	Cf2	Pip1plusplus	AVR2	2
1	20230930	9	IMG_0055 left	wt	Cf2	Pip1plusplus	AVR2d6
1	20230930	9	IMG_0055 right	wt	Cf2	Rcr3pim	AVR2	5
1	20230930	9	IMG_0055 right	wt	Cf2	Rcr3pim	AVR2d6	2
1	20230930	9	IMG_0055 right	wt	Cf2	Pip1	AVR2	2
1	20230930	9	IMG_0055 right	wt	Cf2	Pip1	AVR2d6	2
1	20230930	9	IMG_0055 right	wt	Cf2	Pip1plusplus	AVR2	4
1	20230930	9	IMG_0055 right	wt	Cf2	Pip1plusplus	AVR2d6	2
1	20230930	9	IMG_0056 left	wt	Cf2	Rcr3pim	AVR2	7
1	20230930	9	IMG_0056 left	wt	Cf2	Rcr3pim	AVR2d6	3
1	20230930	9	IMG_0056 left	wt	Cf2	Pip1	AVR2	3
1	20230930	9	IMG_0056 left	wt	Cf2	Pip1	AVR2d6	3
1	20230930	9	IMG_0056 left	wt	Cf2	Pip1plusplus	AVR2	6
1	20230930	9	IMG_0056 left	wt	Cf2	Pip1plusplus	AVR2d6	4
1	20230930	9	IMG_0056 right	wt	Cf2	Rcr3pim	AVR2	7
1	20230930	9	IMG_0056 right	wt	Cf2	Rcr3pim	AVR2d6	2
1	20230930	9	IMG_0056 right	wt	Cf2	Pip1	AVR2	2
1	20230930	9	IMG_0056 right	wt	Cf2	Pip1	AVR2d6	2
1	20230930	9	IMG_0056 right	wt	Cf2	Pip1plusplus	AVR2	5
1	20230930	9	IMG_0056 right	wt	Cf2	Pip1plusplus	AVR2d6	2
1	20230930	9	IMG_0057 left	wt	Cf2	Rcr3pim	AVR2	7
1	20230930	9	IMG_0057 left	wt	Cf2	Rcr3pim	AVR2d6	3
1	20230930	9	IMG_0057 left	wt	Cf2	Pip1	AVR2	3
1	20230930	9	IMG_0057 left	wt	Cf2	Pip1	AVR2d6	3
1	20230930	9	IMG_0057 left	wt	Cf2	Pip1plusplus	AVR2	5
1	20230930	9	IMG_0057 left	wt	Cf2	Pip1plusplus	AVR2d6	3
1	20230930	9	IMG_0057 right	wt	Cf2	Rcr3pim	AVR2	6
1	20230930	9	IMG_0057 right	wt	Cf2	Rcr3pim	AVR2d6	2
1	20230930	9	IMG_0057 right	wt	Cf2	Pip1	AVR2	2
1	20230930	9	IMG_0057 right	wt	Cf2	Pip1	AVR2d6	3
1	20230930	9	IMG_0057 right	wt	Cf2	Pip1plusplus	AVR2	6
1	20230930	9	IMG_0057 right	wt	Cf2	Pip1plusplus	AVR2d6	2
1	20230930	9	IMG_0058 left	wt	Cf2	Rcr3pim	AVR2	7
1	20230930	9	IMG_0058 left	wt	Cf2	Rcr3pim	AVR2d6	3
1	20230930	9	IMG_0058 left	wt	Cf2	Pip1	AVR2	3
1	20230930	9	IMG_0058 left	wt	Cf2	Pip1	AVR2d6	3
1	20230930	9	IMG_0058 left	wt	Cf2	Pip1plusplus	AVR2	4
1	20230930	9	IMG_0058 left	wt	Cf2	Pip1plusplus	AVR2d6	2
1	20230930	9	IMG_0058 right	wt	Cf2	Rcr3pim	AVR2	6
1	20230930	9	IMG_0058 right	wt	Cf2	Rcr3pim	AVR2d6	6
1	20230930	9	IMG_0058 right	wt	Cf2	Pip1	AVR2	2
1	20230930	9	IMG_0058 right	wt	Cf2	Pip1	AVR2d6	2
1	20230930	9	IMG_0058 right	wt	Cf2	Pip1plusplus	AVR2	7
1	20230930	9	IMG_0058 right	wt	Cf2	Pip1plusplus	AVR2d6	5
1	20230930	9	IMG_0059 left	wt	Cf2	Rcr3pim	AVR2	5
1	20230930	9	IMG_0059 left	wt	Cf2	Rcr3pim	AVR2d6	3
1	20230930	9	IMG_0059 left	wt	Cf2	Pip1	AVR2	3
1	20230930	9	IMG_0059 left	wt	Cf2	Pip1	AVR2d6	3
1	20230930	9	IMG_0059 left	wt	Cf2	Pip1plusplus	AVR2	6
1	20230930	9	IMG_0059 left	wt	Cf2	Pip1plusplus	AVR2d6	3
1	20230930	9	IMG_0059 right	wt	Cf2	Rcr3pim	AVR2	7
1	20230930	9	IMG_0059 right	wt	Cf2	Rcr3pim	AVR2d6	5
1	20230930	9	IMG_0059 right	wt	Cf2	Pip1	AVR2	3
1	20230930	9	IMG_0059 right	wt	Cf2	Pip1	AVR2d6	3
1	20230930	9	IMG_0059 right	wt	Cf2	Pip1plusplus	AVR2	6
1	20230930	9	IMG_0059 right	wt	Cf2	Pip1plusplus	AVR2d6	4
1	20230930	9	IMG_0060	wt	Cf2	Rcr3pim	AVR2	7
1	20230930	9	IMG_0060	wt	Cf2	Rcr3pim	AVR2d6	3
1	20230930	9	IMG_0060	wt	Cf2	Pip1	AVR2	3
1	20230930	9	IMG_0060	wt	Cf2	Pip1	AVR2d6	3
1	20230930	9	IMG_0060	wt	Cf2	Pip1plusplus	AVR2	7
1	20230930	9	IMG_0060	wt	Cf2	Pip1plusplus	AVR2d6	3
1	20230930	9	IMG_0061	wt	Cf2	Rcr3pim	AVR2	7
1	20230930	9	IMG_0061	wt	Cf2	Rcr3pim	AVR2d6	4
1	20230930	9	IMG_0061	wt	Cf2	Pip1	AVR2	3
1	20230930	9	IMG_0061	wt	Cf2	Pip1	AVR2d6	3
1	20230930	9	IMG_0061	wt	Cf2	Pip1plusplus	AVR2	6
1	20230930	9	IMG_0061	wt	Cf2	Pip1plusplus	AVR2d6	4
