## Supplementary material for "Bioengineering secreted proteases converts divergent Rcr3 orthologs and paralogs into extracellular immune co-receptors": Dataset S3: pJK235-03_HR_quantification.xlsx

### Sheet: NbNRC3_HR_quantification
Replicate	Date	DPI	Leaf	Genotype	Receptor	Backbone	Protease	Effector	Score
1	20220921	4	20220921_WT_4dpi_pJK235-03-1_01	wt	Cf2	Hybrid12	Hybrid12	AVR2	7
1	20220921	4	20220921_WT_4dpi_pJK235-03-1_01	wt	Cf2	Hybrid12	Hybrid04	AVR2	5
1	20220921	4	20220921_WT_4dpi_pJK235-03-1_01	wt	Cf2	Hybrid12	pJK235-001	AVR2	7
1	20220921	4	20220921_WT_4dpi_pJK235-03-1_01	wt	Cf2	Hybrid12	pJK235-002	AVR2	5
1	20220921	4	20220921_WT_4dpi_pJK235-03-1_01	wt	Cf2	Hybrid12	pJK235-003	AVR2	1
1	20220921	4	20220921_WT_4dpi_pJK235-03-1_01	wt	Cf2	Hybrid12	pJK235-004	AVR2	5
1	20220921	4	20220921_WT_4dpi_pJK235-03-1_01	wt	Cf2	Hybrid12	pJK235-005	AVR2	1
1	20220921	4	20220921_WT_4dpi_pJK235-03-1_01	wt	Cf2	Hybrid12	pJK235-006	AVR2	3
1	20220921	4	20220921_WT_4dpi_pJK235-03-1_02	wt	Cf2	Hybrid12	Hybrid12	AVR2	7
1	20220921	4	20220921_WT_4dpi_pJK235-03-1_02	wt	Cf2	Hybrid12	Hybrid04	AVR2	7
1	20220921	4	20220921_WT_4dpi_pJK235-03-1_02	wt	Cf2	Hybrid12	pJK235-001	AVR2	7
1	20220921	4	20220921_WT_4dpi_pJK235-03-1_02	wt	Cf2	Hybrid12	pJK235-002	AVR2	7
1	20220921	4	20220921_WT_4dpi_pJK235-03-1_02	wt	Cf2	Hybrid12	pJK235-003	AVR2	3
1	20220921	4	20220921_WT_4dpi_pJK235-03-1_02	wt	Cf2	Hybrid12	pJK235-004	AVR2	1
1	20220921	4	20220921_WT_4dpi_pJK235-03-1_02	wt	Cf2	Hybrid12	pJK235-005	AVR2	4
1	20220921	4	20220921_WT_4dpi_pJK235-03-1_02	wt	Cf2	Hybrid12	pJK235-006	AVR2	2
1	20220921	4	20220921_WT_4dpi_pJK235-03-1_03	wt	Cf2	Hybrid12	Hybrid12	AVR2	4
1	20220921	4	20220921_WT_4dpi_pJK235-03-1_03	wt	Cf2	Hybrid12	Hybrid04	AVR2	3
1	20220921	4	20220921_WT_4dpi_pJK235-03-1_03	wt	Cf2	Hybrid12	pJK235-001	AVR2	5
1	20220921	4	20220921_WT_4dpi_pJK235-03-1_03	wt	Cf2	Hybrid12	pJK235-002	AVR2	5
1	20220921	4	20220921_WT_4dpi_pJK235-03-1_03	wt	Cf2	Hybrid12	pJK235-003	AVR2	5
1	20220921	4	20220921_WT_4dpi_pJK235-03-1_03	wt	Cf2	Hybrid12	pJK235-004	AVR2	3
1	20220921	4	20220921_WT_4dpi_pJK235-03-1_03	wt	Cf2	Hybrid12	pJK235-005	AVR2	2
1	20220921	4	20220921_WT_4dpi_pJK235-03-1_03	wt	Cf2	Hybrid12	pJK235-006	AVR2	3
1	20220921	4	20220921_WT_4dpi_pJK235-03-1_04	wt	Cf2	Hybrid12	Hybrid12	AVR2	1
1	20220921	4	20220921_WT_4dpi_pJK235-03-1_04	wt	Cf2	Hybrid12	Hybrid04	AVR2	1
1	20220921	4	20220921_WT_4dpi_pJK235-03-1_04	wt	Cf2	Hybrid12	pJK235-001	AVR2	2
1	20220921	4	20220921_WT_4dpi_pJK235-03-1_04	wt	Cf2	Hybrid12	pJK235-002	AVR2	2
1	20220921	4	20220921_WT_4dpi_pJK235-03-1_04	wt	Cf2	Hybrid12	pJK235-003	AVR2	2
1	20220921	4	20220921_WT_4dpi_pJK235-03-1_04	wt	Cf2	Hybrid12	pJK235-004	AVR2	2
1	20220921	4	20220921_WT_4dpi_pJK235-03-1_04	wt	Cf2	Hybrid12	pJK235-005	AVR2	2
1	20220921	4	20220921_WT_4dpi_pJK235-03-1_04	wt	Cf2	Hybrid12	pJK235-006	AVR2	2
1	20220921	4	20220921_WT_4dpi_pJK235-03-1_05	wt	Cf2	Hybrid12	Hybrid12	AVR2	7
1	20220921	4	20220921_WT_4dpi_pJK235-03-1_05	wt	Cf2	Hybrid12	Hybrid04	AVR2	7
1	20220921	4	20220921_WT_4dpi_pJK235-03-1_05	wt	Cf2	Hybrid12	pJK235-001	AVR2	7
1	20220921	4	20220921_WT_4dpi_pJK235-03-1_05	wt	Cf2	Hybrid12	pJK235-002	AVR2	7
1	20220921	4	20220921_WT_4dpi_pJK235-03-1_05	wt	Cf2	Hybrid12	pJK235-003	AVR2	7
1	20220921	4	20220921_WT_4dpi_pJK235-03-1_05	wt	Cf2	Hybrid12	pJK235-004	AVR2	7
1	20220921	4	20220921_WT_4dpi_pJK235-03-1_05	wt	Cf2	Hybrid12	pJK235-005	AVR2	7
1	20220921	4	20220921_WT_4dpi_pJK235-03-1_05	wt	Cf2	Hybrid12	pJK235-006	AVR2	7
1	20220921	4	20220921_WT_4dpi_pJK235-03-1_06	wt	Cf2	Hybrid12	Hybrid12	AVR2	7
1	20220921	4	20220921_WT_4dpi_pJK235-03-1_06	wt	Cf2	Hybrid12	Hybrid04	AVR2	5
1	20220921	4	20220921_WT_4dpi_pJK235-03-1_06	wt	Cf2	Hybrid12	pJK235-001	AVR2	5
1	20220921	4	20220921_WT_4dpi_pJK235-03-1_06	wt	Cf2	Hybrid12	pJK235-002	AVR2	3
1	20220921	4	20220921_WT_4dpi_pJK235-03-1_06	wt	Cf2	Hybrid12	pJK235-003	AVR2	3
1	20220921	4	20220921_WT_4dpi_pJK235-03-1_06	wt	Cf2	Hybrid12	pJK235-004	AVR2	3
1	20220921	4	20220921_WT_4dpi_pJK235-03-1_06	wt	Cf2	Hybrid12	pJK235-005	AVR2	2
1	20220921	4	20220921_WT_4dpi_pJK235-03-1_06	wt	Cf2	Hybrid12	pJK235-006	AVR2	2
1	20220921	4	20220921_WT_4dpi_pJK235-03-1_07	wt	Cf2	Hybrid12	Hybrid12	AVR2	3
1	20220921	4	20220921_WT_4dpi_pJK235-03-1_07	wt	Cf2	Hybrid12	Hybrid04	AVR2	3
1	20220921	4	20220921_WT_4dpi_pJK235-03-1_07	wt	Cf2	Hybrid12	pJK235-001	AVR2	4
1	20220921	4	20220921_WT_4dpi_pJK235-03-1_07	wt	Cf2	Hybrid12	pJK235-002	AVR2	3
1	20220921	4	20220921_WT_4dpi_pJK235-03-1_07	wt	Cf2	Hybrid12	pJK235-003	AVR2	3
1	20220921	4	20220921_WT_4dpi_pJK235-03-1_07	wt	Cf2	Hybrid12	pJK235-004	AVR2	2
1	20220921	4	20220921_WT_4dpi_pJK235-03-1_07	wt	Cf2	Hybrid12	pJK235-005	AVR2	2
1	20220921	4	20220921_WT_4dpi_pJK235-03-1_07	wt	Cf2	Hybrid12	pJK235-006	AVR2	3
1	20220921	4	20220921_WT_4dpi_pJK235-03-1_08	wt	Cf2	Hybrid12	Hybrid12	AVR2	7
1	20220921	4	20220921_WT_4dpi_pJK235-03-1_08	wt	Cf2	Hybrid12	Hybrid04	AVR2	6
1	20220921	4	20220921_WT_4dpi_pJK235-03-1_08	wt	Cf2	Hybrid12	pJK235-001	AVR2	7
1	20220921	4	20220921_WT_4dpi_pJK235-03-1_08	wt	Cf2	Hybrid12	pJK235-002	AVR2	7
1	20220921	4	20220921_WT_4dpi_pJK235-03-1_08	wt	Cf2	Hybrid12	pJK235-003	AVR2	6
1	20220921	4	20220921_WT_4dpi_pJK235-03-1_08	wt	Cf2	Hybrid12	pJK235-004	AVR2	5
1	20220921	4	20220921_WT_4dpi_pJK235-03-1_08	wt	Cf2	Hybrid12	pJK235-005	AVR2	5
1	20220921	4	20220921_WT_4dpi_pJK235-03-1_08	wt	Cf2	Hybrid12	pJK235-006	AVR2	5
1	20220921	4	20220921_WT_4dpi_pJK235-03-1_09	wt	Cf2	Hybrid12	Hybrid12	AVR2	3
1	20220921	4	20220921_WT_4dpi_pJK235-03-1_09	wt	Cf2	Hybrid12	Hybrid04	AVR2	2
1	20220921	4	20220921_WT_4dpi_pJK235-03-1_09	wt	Cf2	Hybrid12	pJK235-001	AVR2	6
1	20220921	4	20220921_WT_4dpi_pJK235-03-1_09	wt	Cf2	Hybrid12	pJK235-002	AVR2	3
1	20220921	4	20220921_WT_4dpi_pJK235-03-1_09	wt	Cf2	Hybrid12	pJK235-003	AVR2	5
1	20220921	4	20220921_WT_4dpi_pJK235-03-1_09	wt	Cf2	Hybrid12	pJK235-004	AVR2	3
1	20220921	4	20220921_WT_4dpi_pJK235-03-1_09	wt	Cf2	Hybrid12	pJK235-005	AVR2	3
1	20220921	4	20220921_WT_4dpi_pJK235-03-1_09	wt	Cf2	Hybrid12	pJK235-006	AVR2	3
1	20220921	4	20220921_WT_4dpi_pJK235-03-1_10	wt	Cf2	Hybrid12	Hybrid12	AVR2	3
1	20220921	4	20220921_WT_4dpi_pJK235-03-1_10	wt	Cf2	Hybrid12	Hybrid04	AVR2	3
1	20220921	4	20220921_WT_4dpi_pJK235-03-1_10	wt	Cf2	Hybrid12	pJK235-001	AVR2	3
1	20220921	4	20220921_WT_4dpi_pJK235-03-1_10	wt	Cf2	Hybrid12	pJK235-002	AVR2	3
1	20220921	4	20220921_WT_4dpi_pJK235-03-1_10	wt	Cf2	Hybrid12	pJK235-003	AVR2	3
1	20220921	4	20220921_WT_4dpi_pJK235-03-1_10	wt	Cf2	Hybrid12	pJK235-004	AVR2	3
1	20220921	4	20220921_WT_4dpi_pJK235-03-1_10	wt	Cf2	Hybrid12	pJK235-005	AVR2	3
1	20220921	4	20220921_WT_4dpi_pJK235-03-1_10	wt	Cf2	Hybrid12	pJK235-006	AVR2	3
1	20220921	4	20220921_WT_4dpi_pJK235-03-1_11	wt	Cf2	Hybrid12	Hybrid12	AVR2	5
1	20220921	4	20220921_WT_4dpi_pJK235-03-1_11	wt	Cf2	Hybrid12	Hybrid04	AVR2	3
1	20220921	4	20220921_WT_4dpi_pJK235-03-1_11	wt	Cf2	Hybrid12	pJK235-001	AVR2	5
1	20220921	4	20220921_WT_4dpi_pJK235-03-1_11	wt	Cf2	Hybrid12	pJK235-002	AVR2	3
1	20220921	4	20220921_WT_4dpi_pJK235-03-1_11	wt	Cf2	Hybrid12	pJK235-003	AVR2	3
1	20220921	4	20220921_WT_4dpi_pJK235-03-1_11	wt	Cf2	Hybrid12	pJK235-004	AVR2	4
1	20220921	4	20220921_WT_4dpi_pJK235-03-1_11	wt	Cf2	Hybrid12	pJK235-005	AVR2	3
1	20220921	4	20220921_WT_4dpi_pJK235-03-1_11	wt	Cf2	Hybrid12	pJK235-006	AVR2	5
1	20220921	4	20220921_WT_4dpi_pJK235-03-1_12	wt	Cf2	Hybrid12	Hybrid12	AVR2	5
1	20220921	4	20220921_WT_4dpi_pJK235-03-1_12	wt	Cf2	Hybrid12	Hybrid04	AVR2	3
1	20220921	4	20220921_WT_4dpi_pJK235-03-1_12	wt	Cf2	Hybrid12	pJK235-001	AVR2	6
1	20220921	4	20220921_WT_4dpi_pJK235-03-1_12	wt	Cf2	Hybrid12	pJK235-002	AVR2	3
1	20220921	4	20220921_WT_4dpi_pJK235-03-1_12	wt	Cf2	Hybrid12	pJK235-003	AVR2	3
1	20220921	4	20220921_WT_4dpi_pJK235-03-1_12	wt	Cf2	Hybrid12	pJK235-004	AVR2	3
1	20220921	4	20220921_WT_4dpi_pJK235-03-1_12	wt	Cf2	Hybrid12	pJK235-005	AVR2	3
1	20220921	4	20220921_WT_4dpi_pJK235-03-1_12	wt	Cf2	Hybrid12	pJK235-006	AVR2	4
1	20220921	4	20220921_WT_4dpi_pJK235-03-2_01	wt	Cf2	Hybrid12	Hybrid12	AVR2	7
1	20220921	4	20220921_WT_4dpi_pJK235-03-2_01	wt	Cf2	Hybrid12	Hybrid04	AVR2	6
1	20220921	4	20220921_WT_4dpi_pJK235-03-2_01	wt	Cf2	Hybrid12	pJK235-007	AVR2	7
1	20220921	4	20220921_WT_4dpi_pJK235-03-2_01	wt	Cf2	Hybrid12	pJK235-008	AVR2	7
1	20220921	4	20220921_WT_4dpi_pJK235-03-2_01	wt	Cf2	Hybrid12	pJK235-096	AVR2	6
1	20220921	4	20220921_WT_4dpi_pJK235-03-2_01	wt	Cf2	Hybrid12	pJK235-097	AVR2	3
1	20220921	4	20220921_WT_4dpi_pJK235-03-2_01	wt	Cf2	Hybrid12	pJK235-100	AVR2	6
1	20220921	4	20220921_WT_4dpi_pJK235-03-2_02	wt	Cf2	Hybrid12	Hybrid12	AVR2	7
1	20220921	4	20220921_WT_4dpi_pJK235-03-2_02	wt	Cf2	Hybrid12	Hybrid04	AVR2	7
1	20220921	4	20220921_WT_4dpi_pJK235-03-2_02	wt	Cf2	Hybrid12	pJK235-007	AVR2	7
1	20220921	4	20220921_WT_4dpi_pJK235-03-2_02	wt	Cf2	Hybrid12	pJK235-008	AVR2	3
1	20220921	4	20220921_WT_4dpi_pJK235-03-2_02	wt	Cf2	Hybrid12	pJK235-096	AVR2	6
1	20220921	4	20220921_WT_4dpi_pJK235-03-2_02	wt	Cf2	Hybrid12	pJK235-097	AVR2	4
1	20220921	4	20220921_WT_4dpi_pJK235-03-2_02	wt	Cf2	Hybrid12	pJK235-100	AVR2	3
1	20220921	4	20220921_WT_4dpi_pJK235-03-2_03	wt	Cf2	Hybrid12	Hybrid12	AVR2	7
1	20220921	4	20220921_WT_4dpi_pJK235-03-2_03	wt	Cf2	Hybrid12	Hybrid04	AVR2	5
1	20220921	4	20220921_WT_4dpi_pJK235-03-2_03	wt	Cf2	Hybrid12	pJK235-007	AVR2	7
1	20220921	4	20220921_WT_4dpi_pJK235-03-2_03	wt	Cf2	Hybrid12	pJK235-008	AVR2	7
1	20220921	4	20220921_WT_4dpi_pJK235-03-2_03	wt	Cf2	Hybrid12	pJK235-096	AVR2	7
1	20220921	4	20220921_WT_4dpi_pJK235-03-2_03	wt	Cf2	Hybrid12	pJK235-097	AVR2	3
1	20220921	4	20220921_WT_4dpi_pJK235-03-2_03	wt	Cf2	Hybrid12	pJK235-100	AVR2	5
1	20220921	4	20220921_WT_4dpi_pJK235-03-2_04	wt	Cf2	Hybrid12	Hybrid12	AVR2	3
1	20220921	4	20220921_WT_4dpi_pJK235-03-2_04	wt	Cf2	Hybrid12	Hybrid04	AVR2	3
1	20220921	4	20220921_WT_4dpi_pJK235-03-2_04	wt	Cf2	Hybrid12	pJK235-007	AVR2	5
1	20220921	4	20220921_WT_4dpi_pJK235-03-2_04	wt	Cf2	Hybrid12	pJK235-008	AVR2	3
1	20220921	4	20220921_WT_4dpi_pJK235-03-2_04	wt	Cf2	Hybrid12	pJK235-096	AVR2	3
1	20220921	4	20220921_WT_4dpi_pJK235-03-2_04	wt	Cf2	Hybrid12	pJK235-097	AVR2	3
1	20220921	4	20220921_WT_4dpi_pJK235-03-2_04	wt	Cf2	Hybrid12	pJK235-100	AVR2	3
1	20220921	4	20220921_WT_4dpi_pJK235-03-2_05	wt	Cf2	Hybrid12	Hybrid12	AVR2	4
1	20220921	4	20220921_WT_4dpi_pJK235-03-2_05	wt	Cf2	Hybrid12	Hybrid04	AVR2	2
1	20220921	4	20220921_WT_4dpi_pJK235-03-2_05	wt	Cf2	Hybrid12	pJK235-007	AVR2	2
1	20220921	4	20220921_WT_4dpi_pJK235-03-2_05	wt	Cf2	Hybrid12	pJK235-008	AVR2	2
1	20220921	4	20220921_WT_4dpi_pJK235-03-2_05	wt	Cf2	Hybrid12	pJK235-096	AVR2	6
1	20220921	4	20220921_WT_4dpi_pJK235-03-2_05	wt	Cf2	Hybrid12	pJK235-097	AVR2	2
1	20220921	4	20220921_WT_4dpi_pJK235-03-2_05	wt	Cf2	Hybrid12	pJK235-100	AVR2	2
1	20220921	4	20220921_WT_4dpi_pJK235-03-2_06	wt	Cf2	Hybrid12	Hybrid12	AVR2	3
1	20220921	4	20220921_WT_4dpi_pJK235-03-2_06	wt	Cf2	Hybrid12	Hybrid04	AVR2	5
1	20220921	4	20220921_WT_4dpi_pJK235-03-2_06	wt	Cf2	Hybrid12	pJK235-007	AVR2	1
1	20220921	4	20220921_WT_4dpi_pJK235-03-2_06	wt	Cf2	Hybrid12	pJK235-008	AVR2	5
1	20220921	4	20220921_WT_4dpi_pJK235-03-2_06	wt	Cf2	Hybrid12	pJK235-096	AVR2	6
1	20220921	4	20220921_WT_4dpi_pJK235-03-2_06	wt	Cf2	Hybrid12	pJK235-097	AVR2	4
1	20220921	4	20220921_WT_4dpi_pJK235-03-2_06	wt	Cf2	Hybrid12	pJK235-100	AVR2	3
1	20220921	4	20220921_WT_4dpi_pJK235-03-2_07	wt	Cf2	Hybrid12	Hybrid12	AVR2	6
1	20220921	4	20220921_WT_4dpi_pJK235-03-2_07	wt	Cf2	Hybrid12	Hybrid04	AVR2	6
1	20220921	4	20220921_WT_4dpi_pJK235-03-2_07	wt	Cf2	Hybrid12	pJK235-007	AVR2	7
1	20220921	4	20220921_WT_4dpi_pJK235-03-2_07	wt	Cf2	Hybrid12	pJK235-008	AVR2	7
1	20220921	4	20220921_WT_4dpi_pJK235-03-2_07	wt	Cf2	Hybrid12	pJK235-096	AVR2	7
1	20220921	4	20220921_WT_4dpi_pJK235-03-2_07	wt	Cf2	Hybrid12	pJK235-097	AVR2	3
1	20220921	4	20220921_WT_4dpi_pJK235-03-2_07	wt	Cf2	Hybrid12	pJK235-100	AVR2	3
1	20220921	4	20220921_WT_4dpi_pJK235-03-2_08	wt	Cf2	Hybrid12	Hybrid12	AVR2	3
1	20220921	4	20220921_WT_4dpi_pJK235-03-2_08	wt	Cf2	Hybrid12	Hybrid04	AVR2	3
1	20220921	4	20220921_WT_4dpi_pJK235-03-2_08	wt	Cf2	Hybrid12	pJK235-007	AVR2	7
1	20220921	4	20220921_WT_4dpi_pJK235-03-2_08	wt	Cf2	Hybrid12	pJK235-008	AVR2	3
1	20220921	4	20220921_WT_4dpi_pJK235-03-2_08	wt	Cf2	Hybrid12	pJK235-096	AVR2	3
1	20220921	4	20220921_WT_4dpi_pJK235-03-2_08	wt	Cf2	Hybrid12	pJK235-097	AVR2	7
1	20220921	4	20220921_WT_4dpi_pJK235-03-2_08	wt	Cf2	Hybrid12	pJK235-100	AVR2	6
1	20220921	4	20220921_WT_4dpi_pJK235-03-2_09	wt	Cf2	Hybrid12	Hybrid12	AVR2	3
1	20220921	4	20220921_WT_4dpi_pJK235-03-2_09	wt	Cf2	Hybrid12	Hybrid04	AVR2	3
1	20220921	4	20220921_WT_4dpi_pJK235-03-2_09	wt	Cf2	Hybrid12	pJK235-007	AVR2	3
1	20220921	4	20220921_WT_4dpi_pJK235-03-2_09	wt	Cf2	Hybrid12	pJK235-008	AVR2	4
1	20220921	4	20220921_WT_4dpi_pJK235-03-2_09	wt	Cf2	Hybrid12	pJK235-096	AVR2	5
1	20220921	4	20220921_WT_4dpi_pJK235-03-2_09	wt	Cf2	Hybrid12	pJK235-097	AVR2	3
1	20220921	4	20220921_WT_4dpi_pJK235-03-2_09	wt	Cf2	Hybrid12	pJK235-100	AVR2	3
1	20220921	4	20220921_WT_4dpi_pJK235-03-2_10	wt	Cf2	Hybrid12	Hybrid12	AVR2	7
1	20220921	4	20220921_WT_4dpi_pJK235-03-2_10	wt	Cf2	Hybrid12	Hybrid04	AVR2	5
1	20220921	4	20220921_WT_4dpi_pJK235-03-2_10	wt	Cf2	Hybrid12	pJK235-007	AVR2	7
1	20220921	4	20220921_WT_4dpi_pJK235-03-2_10	wt	Cf2	Hybrid12	pJK235-008	AVR2	4
1	20220921	4	20220921_WT_4dpi_pJK235-03-2_10	wt	Cf2	Hybrid12	pJK235-096	AVR2	6
1	20220921	4	20220921_WT_4dpi_pJK235-03-2_10	wt	Cf2	Hybrid12	pJK235-097	AVR2	5
1	20220921	4	20220921_WT_4dpi_pJK235-03-2_10	wt	Cf2	Hybrid12	pJK235-100	AVR2	6
1	20220921	4	20220921_WT_4dpi_pJK235-03-2_11	wt	Cf2	Hybrid12	Hybrid12	AVR2	3
1	20220921	4	20220921_WT_4dpi_pJK235-03-2_11	wt	Cf2	Hybrid12	Hybrid04	AVR2	2
1	20220921	4	20220921_WT_4dpi_pJK235-03-2_11	wt	Cf2	Hybrid12	pJK235-007	AVR2	7
1	20220921	4	20220921_WT_4dpi_pJK235-03-2_11	wt	Cf2	Hybrid12	pJK235-008	AVR2	7
1	20220921	4	20220921_WT_4dpi_pJK235-03-2_11	wt	Cf2	Hybrid12	pJK235-096	AVR2	7
1	20220921	4	20220921_WT_4dpi_pJK235-03-2_11	wt	Cf2	Hybrid12	pJK235-097	AVR2	3
1	20220921	4	20220921_WT_4dpi_pJK235-03-2_11	wt	Cf2	Hybrid12	pJK235-100	AVR2	6
1	20220921	4	20220921_WT_4dpi_pJK235-03-2_12	wt	Cf2	Hybrid12	Hybrid12	AVR2	6
1	20220921	4	20220921_WT_4dpi_pJK235-03-2_12	wt	Cf2	Hybrid12	Hybrid04	AVR2	2
1	20220921	4	20220921_WT_4dpi_pJK235-03-2_12	wt	Cf2	Hybrid12	pJK235-007	AVR2	5
1	20220921	4	20220921_WT_4dpi_pJK235-03-2_12	wt	Cf2	Hybrid12	pJK235-008	AVR2	7
1	20220921	4	20220921_WT_4dpi_pJK235-03-2_12	wt	Cf2	Hybrid12	pJK235-096	AVR2	2
1	20220921	4	20220921_WT_4dpi_pJK235-03-2_12	wt	Cf2	Hybrid12	pJK235-097	AVR2	5
1	20220921	4	20220921_WT_4dpi_pJK235-03-2_12	wt	Cf2	Hybrid12	pJK235-100	AVR2	2
