## Supplementary material for "Bioengineering secreted proteases converts divergent Rcr3 orthologs and paralogs into extracellular immune co-receptors": Dataset S3: pJK235-05_HR_quantification.xlsx

### Sheet: NbNRC3_HR_quantification
Replicate	Date	DPI	Leaf	Genotype	Receptor	Backbone	Protease	Effector	Score
1	20220921	4	20220921_WT_9dpi_pJK235-05-1_01	wt	Cf2	Hybrid12	Hybrid12	AVR2	3
1	20220921	4	20220921_WT_9dpi_pJK235-05-1_01	wt	Cf2	Hybrid12	Hybrid10	AVR2	3
1	20220921	4	20220921_WT_9dpi_pJK235-05-1_01	wt	Cf2	Hybrid12	pJK235-009	AVR2	6
1	20220921	4	20220921_WT_9dpi_pJK235-05-1_01	wt	Cf2	Hybrid12	pJK235-010	AVR2	7
1	20220921	4	20220921_WT_9dpi_pJK235-05-1_01	wt	Cf2	Hybrid12	pJK235-011	AVR2	6
1	20220921	4	20220921_WT_9dpi_pJK235-05-1_01	wt	Cf2	Hybrid12	pJK235-012	AVR2	3
1	20220921	4	20220921_WT_9dpi_pJK235-05-1_01	wt	Cf2	Hybrid12	pJK235-013	AVR2	6
1	20220921	4	20220921_WT_9dpi_pJK235-05-1_01	wt	Cf2	Hybrid12	pJK235-014	AVR2	6
1	20220921	4	20220921_WT_9dpi_pJK235-05-1_02	wt	Cf2	Hybrid12	Hybrid12	AVR2	7
1	20220921	4	20220921_WT_9dpi_pJK235-05-1_02	wt	Cf2	Hybrid12	Hybrid10	AVR2	6
1	20220921	4	20220921_WT_9dpi_pJK235-05-1_02	wt	Cf2	Hybrid12	pJK235-009	AVR2	6
1	20220921	4	20220921_WT_9dpi_pJK235-05-1_02	wt	Cf2	Hybrid12	pJK235-010	AVR2	7
1	20220921	4	20220921_WT_9dpi_pJK235-05-1_02	wt	Cf2	Hybrid12	pJK235-011	AVR2	7
1	20220921	4	20220921_WT_9dpi_pJK235-05-1_02	wt	Cf2	Hybrid12	pJK235-012	AVR2	6
1	20220921	4	20220921_WT_9dpi_pJK235-05-1_02	wt	Cf2	Hybrid12	pJK235-013	AVR2	7
1	20220921	4	20220921_WT_9dpi_pJK235-05-1_02	wt	Cf2	Hybrid12	pJK235-014	AVR2	4
1	20220921	4	20220921_WT_9dpi_pJK235-05-1_03	wt	Cf2	Hybrid12	Hybrid12	AVR2	7
1	20220921	4	20220921_WT_9dpi_pJK235-05-1_03	wt	Cf2	Hybrid12	Hybrid10	AVR2	3
1	20220921	4	20220921_WT_9dpi_pJK235-05-1_03	wt	Cf2	Hybrid12	pJK235-009	AVR2	6
1	20220921	4	20220921_WT_9dpi_pJK235-05-1_03	wt	Cf2	Hybrid12	pJK235-010	AVR2	6
1	20220921	4	20220921_WT_9dpi_pJK235-05-1_03	wt	Cf2	Hybrid12	pJK235-011	AVR2	6
1	20220921	4	20220921_WT_9dpi_pJK235-05-1_03	wt	Cf2	Hybrid12	pJK235-012	AVR2	3
1	20220921	4	20220921_WT_9dpi_pJK235-05-1_03	wt	Cf2	Hybrid12	pJK235-013	AVR2	5
1	20220921	4	20220921_WT_9dpi_pJK235-05-1_03	wt	Cf2	Hybrid12	pJK235-014	AVR2	3
1	20220921	4	20220921_WT_9dpi_pJK235-05-1_04	wt	Cf2	Hybrid12	Hybrid12	AVR2	6
1	20220921	4	20220921_WT_9dpi_pJK235-05-1_04	wt	Cf2	Hybrid12	Hybrid10	AVR2	6
1	20220921	4	20220921_WT_9dpi_pJK235-05-1_04	wt	Cf2	Hybrid12	pJK235-009	AVR2	6
1	20220921	4	20220921_WT_9dpi_pJK235-05-1_04	wt	Cf2	Hybrid12	pJK235-010	AVR2	5
1	20220921	4	20220921_WT_9dpi_pJK235-05-1_04	wt	Cf2	Hybrid12	pJK235-011	AVR2	6
1	20220921	4	20220921_WT_9dpi_pJK235-05-1_04	wt	Cf2	Hybrid12	pJK235-012	AVR2	4
1	20220921	4	20220921_WT_9dpi_pJK235-05-1_04	wt	Cf2	Hybrid12	pJK235-013	AVR2	6
1	20220921	4	20220921_WT_9dpi_pJK235-05-1_04	wt	Cf2	Hybrid12	pJK235-014	AVR2	5
1	20220921	4	20220921_WT_9dpi_pJK235-05-1_05	wt	Cf2	Hybrid12	Hybrid12	AVR2	7
1	20220921	4	20220921_WT_9dpi_pJK235-05-1_05	wt	Cf2	Hybrid12	Hybrid10	AVR2	3
1	20220921	4	20220921_WT_9dpi_pJK235-05-1_05	wt	Cf2	Hybrid12	pJK235-009	AVR2	7
1	20220921	4	20220921_WT_9dpi_pJK235-05-1_05	wt	Cf2	Hybrid12	pJK235-010	AVR2	7
1	20220921	4	20220921_WT_9dpi_pJK235-05-1_05	wt	Cf2	Hybrid12	pJK235-011	AVR2	7
1	20220921	4	20220921_WT_9dpi_pJK235-05-1_05	wt	Cf2	Hybrid12	pJK235-012	AVR2	3
1	20220921	4	20220921_WT_9dpi_pJK235-05-1_05	wt	Cf2	Hybrid12	pJK235-013	AVR2	6
1	20220921	4	20220921_WT_9dpi_pJK235-05-1_05	wt	Cf2	Hybrid12	pJK235-014	AVR2	6
1	20220921	4	20220921_WT_9dpi_pJK235-05-1_06	wt	Cf2	Hybrid12	Hybrid12	AVR2	7
1	20220921	4	20220921_WT_9dpi_pJK235-05-1_06	wt	Cf2	Hybrid12	Hybrid10	AVR2	4
1	20220921	4	20220921_WT_9dpi_pJK235-05-1_06	wt	Cf2	Hybrid12	pJK235-009	AVR2	5
1	20220921	4	20220921_WT_9dpi_pJK235-05-1_06	wt	Cf2	Hybrid12	pJK235-010	AVR2	6
1	20220921	4	20220921_WT_9dpi_pJK235-05-1_06	wt	Cf2	Hybrid12	pJK235-011	AVR2	7
1	20220921	4	20220921_WT_9dpi_pJK235-05-1_06	wt	Cf2	Hybrid12	pJK235-012	AVR2	4
1	20220921	4	20220921_WT_9dpi_pJK235-05-1_06	wt	Cf2	Hybrid12	pJK235-013	AVR2	4
1	20220921	4	20220921_WT_9dpi_pJK235-05-1_06	wt	Cf2	Hybrid12	pJK235-014	AVR2	5
1	20220921	4	20220921_WT_9dpi_pJK235-05-1_07	wt	Cf2	Hybrid12	Hybrid12	AVR2	7
1	20220921	4	20220921_WT_9dpi_pJK235-05-1_07	wt	Cf2	Hybrid12	Hybrid10	AVR2	4
1	20220921	4	20220921_WT_9dpi_pJK235-05-1_07	wt	Cf2	Hybrid12	pJK235-009	AVR2	7
1	20220921	4	20220921_WT_9dpi_pJK235-05-1_07	wt	Cf2	Hybrid12	pJK235-010	AVR2	7
1	20220921	4	20220921_WT_9dpi_pJK235-05-1_07	wt	Cf2	Hybrid12	pJK235-011	AVR2	7
1	20220921	4	20220921_WT_9dpi_pJK235-05-1_07	wt	Cf2	Hybrid12	pJK235-012	AVR2	5
1	20220921	4	20220921_WT_9dpi_pJK235-05-1_07	wt	Cf2	Hybrid12	pJK235-013	AVR2	6
1	20220921	4	20220921_WT_9dpi_pJK235-05-1_07	wt	Cf2	Hybrid12	pJK235-014	AVR2	6
1	20220921	4	20220921_WT_9dpi_pJK235-05-1_08	wt	Cf2	Hybrid12	Hybrid12	AVR2	7
1	20220921	4	20220921_WT_9dpi_pJK235-05-1_08	wt	Cf2	Hybrid12	Hybrid10	AVR2	7
1	20220921	4	20220921_WT_9dpi_pJK235-05-1_08	wt	Cf2	Hybrid12	pJK235-009	AVR2	6
1	20220921	4	20220921_WT_9dpi_pJK235-05-1_08	wt	Cf2	Hybrid12	pJK235-010	AVR2	7
1	20220921	4	20220921_WT_9dpi_pJK235-05-1_08	wt	Cf2	Hybrid12	pJK235-011	AVR2	6
1	20220921	4	20220921_WT_9dpi_pJK235-05-1_08	wt	Cf2	Hybrid12	pJK235-012	AVR2	6
1	20220921	4	20220921_WT_9dpi_pJK235-05-1_08	wt	Cf2	Hybrid12	pJK235-013	AVR2	6
1	20220921	4	20220921_WT_9dpi_pJK235-05-1_08	wt	Cf2	Hybrid12	pJK235-014	AVR2	6
1	20220921	4	20220921_WT_9dpi_pJK235-05-1_09	wt	Cf2	Hybrid12	Hybrid12	AVR2	7
1	20220921	4	20220921_WT_9dpi_pJK235-05-1_09	wt	Cf2	Hybrid12	Hybrid10	AVR2	4
1	20220921	4	20220921_WT_9dpi_pJK235-05-1_09	wt	Cf2	Hybrid12	pJK235-009	AVR2	7
1	20220921	4	20220921_WT_9dpi_pJK235-05-1_09	wt	Cf2	Hybrid12	pJK235-010	AVR2	7
1	20220921	4	20220921_WT_9dpi_pJK235-05-1_09	wt	Cf2	Hybrid12	pJK235-011	AVR2	7
1	20220921	4	20220921_WT_9dpi_pJK235-05-1_09	wt	Cf2	Hybrid12	pJK235-012	AVR2	4
1	20220921	4	20220921_WT_9dpi_pJK235-05-1_09	wt	Cf2	Hybrid12	pJK235-013	AVR2	6
1	20220921	4	20220921_WT_9dpi_pJK235-05-1_09	wt	Cf2	Hybrid12	pJK235-014	AVR2	5
1	20220921	4	20220921_WT_9dpi_pJK235-05-1_10	wt	Cf2	Hybrid12	Hybrid12	AVR2	6
1	20220921	4	20220921_WT_9dpi_pJK235-05-1_10	wt	Cf2	Hybrid12	Hybrid10	AVR2	3
1	20220921	4	20220921_WT_9dpi_pJK235-05-1_10	wt	Cf2	Hybrid12	pJK235-009	AVR2	5
1	20220921	4	20220921_WT_9dpi_pJK235-05-1_10	wt	Cf2	Hybrid12	pJK235-010	AVR2	4
1	20220921	4	20220921_WT_9dpi_pJK235-05-1_10	wt	Cf2	Hybrid12	pJK235-011	AVR2	7
1	20220921	4	20220921_WT_9dpi_pJK235-05-1_10	wt	Cf2	Hybrid12	pJK235-012	AVR2	3
1	20220921	4	20220921_WT_9dpi_pJK235-05-1_10	wt	Cf2	Hybrid12	pJK235-013	AVR2	4
1	20220921	4	20220921_WT_9dpi_pJK235-05-1_10	wt	Cf2	Hybrid12	pJK235-014	AVR2	3
1	20220921	4	20220921_WT_9dpi_pJK235-05-1_11	wt	Cf2	Hybrid12	Hybrid12	AVR2	6
1	20220921	4	20220921_WT_9dpi_pJK235-05-1_11	wt	Cf2	Hybrid12	Hybrid10	AVR2	3
1	20220921	4	20220921_WT_9dpi_pJK235-05-1_11	wt	Cf2	Hybrid12	pJK235-009	AVR2	4
1	20220921	4	20220921_WT_9dpi_pJK235-05-1_11	wt	Cf2	Hybrid12	pJK235-010	AVR2	4
1	20220921	4	20220921_WT_9dpi_pJK235-05-1_11	wt	Cf2	Hybrid12	pJK235-011	AVR2	4
1	20220921	4	20220921_WT_9dpi_pJK235-05-1_11	wt	Cf2	Hybrid12	pJK235-012	AVR2	3
1	20220921	4	20220921_WT_9dpi_pJK235-05-1_11	wt	Cf2	Hybrid12	pJK235-013	AVR2	3
1	20220921	4	20220921_WT_9dpi_pJK235-05-1_11	wt	Cf2	Hybrid12	pJK235-014	AVR2	3
1	20220921	4	20220921_WT_9dpi_pJK235-05-1_12	wt	Cf2	Hybrid12	Hybrid12	AVR2	7
1	20220921	4	20220921_WT_9dpi_pJK235-05-1_12	wt	Cf2	Hybrid12	Hybrid10	AVR2	3
1	20220921	4	20220921_WT_9dpi_pJK235-05-1_12	wt	Cf2	Hybrid12	pJK235-009	AVR2	6
1	20220921	4	20220921_WT_9dpi_pJK235-05-1_12	wt	Cf2	Hybrid12	pJK235-010	AVR2	5
1	20220921	4	20220921_WT_9dpi_pJK235-05-1_12	wt	Cf2	Hybrid12	pJK235-011	AVR2	7
1	20220921	4	20220921_WT_9dpi_pJK235-05-1_12	wt	Cf2	Hybrid12	pJK235-012	AVR2	5
1	20220921	4	20220921_WT_9dpi_pJK235-05-1_12	wt	Cf2	Hybrid12	pJK235-013	AVR2	5
1	20220921	4	20220921_WT_9dpi_pJK235-05-1_12	wt	Cf2	Hybrid12	pJK235-014	AVR2	5
1	20220921	4	20220921_WT_9dpi_pJK235-05-2_01	wt	Cf2	Hybrid12	pJK235-015	AVR2	3
1	20220921	4	20220921_WT_9dpi_pJK235-05-2_01	wt	Cf2	Hybrid12	pJK235-016	AVR2	3
1	20220921	4	20220921_WT_9dpi_pJK235-05-2_01	wt	Cf2	Hybrid12	pJK235-022	AVR2	3
1	20220921	4	20220921_WT_9dpi_pJK235-05-2_01	wt	Cf2	Hybrid12	pJK235-030	AVR2	5
1	20220921	4	20220921_WT_9dpi_pJK235-05-2_01	wt	Cf2	Hybrid12	pJK235-033	AVR2	3
1	20220921	4	20220921_WT_9dpi_pJK235-05-2_02	wt	Cf2	Hybrid12	pJK235-015	AVR2	3
1	20220921	4	20220921_WT_9dpi_pJK235-05-2_02	wt	Cf2	Hybrid12	pJK235-016	AVR2	3
1	20220921	4	20220921_WT_9dpi_pJK235-05-2_02	wt	Cf2	Hybrid12	pJK235-022	AVR2	5
1	20220921	4	20220921_WT_9dpi_pJK235-05-2_02	wt	Cf2	Hybrid12	pJK235-030	AVR2	4
1	20220921	4	20220921_WT_9dpi_pJK235-05-2_02	wt	Cf2	Hybrid12	pJK235-033	AVR2	4
1	20220921	4	20220921_WT_9dpi_pJK235-05-2_03	wt	Cf2	Hybrid12	pJK235-015	AVR2	3
1	20220921	4	20220921_WT_9dpi_pJK235-05-2_03	wt	Cf2	Hybrid12	pJK235-016	AVR2	4
1	20220921	4	20220921_WT_9dpi_pJK235-05-2_03	wt	Cf2	Hybrid12	pJK235-022	AVR2	6
1	20220921	4	20220921_WT_9dpi_pJK235-05-2_03	wt	Cf2	Hybrid12	pJK235-030	AVR2	4
1	20220921	4	20220921_WT_9dpi_pJK235-05-2_03	wt	Cf2	Hybrid12	pJK235-033	AVR2	5
1	20220921	4	20220921_WT_9dpi_pJK235-05-2_04	wt	Cf2	Hybrid12	pJK235-015	AVR2	3
1	20220921	4	20220921_WT_9dpi_pJK235-05-2_04	wt	Cf2	Hybrid12	pJK235-016	AVR2	3
1	20220921	4	20220921_WT_9dpi_pJK235-05-2_04	wt	Cf2	Hybrid12	pJK235-022	AVR2	7
1	20220921	4	20220921_WT_9dpi_pJK235-05-2_04	wt	Cf2	Hybrid12	pJK235-030	AVR2	4
1	20220921	4	20220921_WT_9dpi_pJK235-05-2_04	wt	Cf2	Hybrid12	pJK235-033	AVR2	4
1	20220921	4	20220921_WT_9dpi_pJK235-05-2_05	wt	Cf2	Hybrid12	pJK235-015	AVR2	3
1	20220921	4	20220921_WT_9dpi_pJK235-05-2_05	wt	Cf2	Hybrid12	pJK235-016	AVR2	3
1	20220921	4	20220921_WT_9dpi_pJK235-05-2_05	wt	Cf2	Hybrid12	pJK235-022	AVR2	6
1	20220921	4	20220921_WT_9dpi_pJK235-05-2_05	wt	Cf2	Hybrid12	pJK235-030	AVR2	5
1	20220921	4	20220921_WT_9dpi_pJK235-05-2_05	wt	Cf2	Hybrid12	pJK235-033	AVR2	5
1	20220921	4	20220921_WT_9dpi_pJK235-05-2_06	wt	Cf2	Hybrid12	pJK235-015	AVR2	2
1	20220921	4	20220921_WT_9dpi_pJK235-05-2_06	wt	Cf2	Hybrid12	pJK235-016	AVR2	5
1	20220921	4	20220921_WT_9dpi_pJK235-05-2_06	wt	Cf2	Hybrid12	pJK235-022	AVR2	7
1	20220921	4	20220921_WT_9dpi_pJK235-05-2_06	wt	Cf2	Hybrid12	pJK235-030	AVR2	7
1	20220921	4	20220921_WT_9dpi_pJK235-05-2_06	wt	Cf2	Hybrid12	pJK235-033	AVR2	7
1	20220921	4	20220921_WT_9dpi_pJK235-05-2_07	wt	Cf2	Hybrid12	pJK235-015	AVR2	3
1	20220921	4	20220921_WT_9dpi_pJK235-05-2_07	wt	Cf2	Hybrid12	pJK235-016	AVR2	3
1	20220921	4	20220921_WT_9dpi_pJK235-05-2_07	wt	Cf2	Hybrid12	pJK235-022	AVR2	7
1	20220921	4	20220921_WT_9dpi_pJK235-05-2_07	wt	Cf2	Hybrid12	pJK235-030	AVR2	4
1	20220921	4	20220921_WT_9dpi_pJK235-05-2_07	wt	Cf2	Hybrid12	pJK235-033	AVR2	5
1	20220921	4	20220921_WT_9dpi_pJK235-05-2_08	wt	Cf2	Hybrid12	pJK235-015	AVR2	3
1	20220921	4	20220921_WT_9dpi_pJK235-05-2_08	wt	Cf2	Hybrid12	pJK235-016	AVR2	3
1	20220921	4	20220921_WT_9dpi_pJK235-05-2_08	wt	Cf2	Hybrid12	pJK235-022	AVR2	5
1	20220921	4	20220921_WT_9dpi_pJK235-05-2_08	wt	Cf2	Hybrid12	pJK235-030	AVR2	4
1	20220921	4	20220921_WT_9dpi_pJK235-05-2_08	wt	Cf2	Hybrid12	pJK235-033	AVR2	5
1	20220921	4	20220921_WT_9dpi_pJK235-05-2_09	wt	Cf2	Hybrid12	pJK235-015	AVR2	3
1	20220921	4	20220921_WT_9dpi_pJK235-05-2_09	wt	Cf2	Hybrid12	pJK235-016	AVR2	4
1	20220921	4	20220921_WT_9dpi_pJK235-05-2_09	wt	Cf2	Hybrid12	pJK235-022	AVR2	7
1	20220921	4	20220921_WT_9dpi_pJK235-05-2_09	wt	Cf2	Hybrid12	pJK235-030	AVR2	6
1	20220921	4	20220921_WT_9dpi_pJK235-05-2_09	wt	Cf2	Hybrid12	pJK235-033	AVR2	7
1	20220921	4	20220921_WT_9dpi_pJK235-05-2_10	wt	Cf2	Hybrid12	pJK235-015	AVR2	3
1	20220921	4	20220921_WT_9dpi_pJK235-05-2_10	wt	Cf2	Hybrid12	pJK235-016	AVR2	3
1	20220921	4	20220921_WT_9dpi_pJK235-05-2_10	wt	Cf2	Hybrid12	pJK235-022	AVR2	7
1	20220921	4	20220921_WT_9dpi_pJK235-05-2_10	wt	Cf2	Hybrid12	pJK235-030	AVR2	6
1	20220921	4	20220921_WT_9dpi_pJK235-05-2_10	wt	Cf2	Hybrid12	pJK235-033	AVR2	6
1	20220921	4	20220921_WT_9dpi_pJK235-05-2_11	wt	Cf2	Hybrid12	pJK235-015	AVR2	3
1	20220921	4	20220921_WT_9dpi_pJK235-05-2_11	wt	Cf2	Hybrid12	pJK235-016	AVR2	6
1	20220921	4	20220921_WT_9dpi_pJK235-05-2_11	wt	Cf2	Hybrid12	pJK235-022	AVR2	7
1	20220921	4	20220921_WT_9dpi_pJK235-05-2_11	wt	Cf2	Hybrid12	pJK235-030	AVR2	6
1	20220921	4	20220921_WT_9dpi_pJK235-05-2_11	wt	Cf2	Hybrid12	pJK235-033	AVR2	7
