## Supplementary material for "Bioengineering secreted proteases converts divergent Rcr3 orthologs and paralogs into extracellular immune co-receptors": Dataset S3: pJK235-06_HR_quantification.xlsx

### Sheet: NbNRC3_HR_quantification
Replicate	Date	DPI	Leaf	Genotype	Receptor	Backbone	Protease	Effector	Score
1	20220921	4	20220921_WT_9dpi_pJK235-06-1_01	wt	Cf2	pJK235-010	pJK235-010	AVR2	6
1	20220921	4	20220921_WT_9dpi_pJK235-06-1_01	wt	Cf2	pJK235-010	Hybrid11	AVR2	2
1	20220921	4	20220921_WT_9dpi_pJK235-06-1_01	wt	Cf2	pJK235-010	pJK235-042	AVR2	4
1	20220921	4	20220921_WT_9dpi_pJK235-06-1_01	wt	Cf2	pJK235-010	pJK235-043	AVR2	6
1	20220921	4	20220921_WT_9dpi_pJK235-06-1_01	wt	Cf2	pJK235-010	pJK235-044	AVR2	7
1	20220921	4	20220921_WT_9dpi_pJK235-06-1_01	wt	Cf2	pJK235-010	pJK235-045	AVR2	2
1	20220921	4	20220921_WT_9dpi_pJK235-06-1_01	wt	Cf2	pJK235-010	pJK235-046	AVR2	2
1	20220921	4	20220921_WT_9dpi_pJK235-06-1_01	wt	Cf2	pJK235-010	pJK235-047	AVR2	7
1	20220921	4	20220921_WT_9dpi_pJK235-06-1_02	wt	Cf2	pJK235-010	pJK235-010	AVR2	7
1	20220921	4	20220921_WT_9dpi_pJK235-06-1_02	wt	Cf2	pJK235-010	Hybrid11	AVR2	3
1	20220921	4	20220921_WT_9dpi_pJK235-06-1_02	wt	Cf2	pJK235-010	pJK235-042	AVR2	7
1	20220921	4	20220921_WT_9dpi_pJK235-06-1_02	wt	Cf2	pJK235-010	pJK235-043	AVR2	7
1	20220921	4	20220921_WT_9dpi_pJK235-06-1_02	wt	Cf2	pJK235-010	pJK235-044	AVR2	2
1	20220921	4	20220921_WT_9dpi_pJK235-06-1_02	wt	Cf2	pJK235-010	pJK235-045	AVR2	2
1	20220921	4	20220921_WT_9dpi_pJK235-06-1_02	wt	Cf2	pJK235-010	pJK235-046	AVR2	2
1	20220921	4	20220921_WT_9dpi_pJK235-06-1_02	wt	Cf2	pJK235-010	pJK235-047	AVR2	7
1	20220921	4	20220921_WT_9dpi_pJK235-06-1_03	wt	Cf2	pJK235-010	pJK235-010	AVR2	7
1	20220921	4	20220921_WT_9dpi_pJK235-06-1_03	wt	Cf2	pJK235-010	Hybrid11	AVR2	2
1	20220921	4	20220921_WT_9dpi_pJK235-06-1_03	wt	Cf2	pJK235-010	pJK235-042	AVR2	5
1	20220921	4	20220921_WT_9dpi_pJK235-06-1_03	wt	Cf2	pJK235-010	pJK235-043	AVR2	7
1	20220921	4	20220921_WT_9dpi_pJK235-06-1_03	wt	Cf2	pJK235-010	pJK235-044	AVR2	6
1	20220921	4	20220921_WT_9dpi_pJK235-06-1_03	wt	Cf2	pJK235-010	pJK235-045	AVR2	2
1	20220921	4	20220921_WT_9dpi_pJK235-06-1_03	wt	Cf2	pJK235-010	pJK235-046	AVR2	2
1	20220921	4	20220921_WT_9dpi_pJK235-06-1_03	wt	Cf2	pJK235-010	pJK235-047	AVR2	7
1	20220921	4	20220921_WT_9dpi_pJK235-06-1_04	wt	Cf2	pJK235-010	pJK235-010	AVR2	7
1	20220921	4	20220921_WT_9dpi_pJK235-06-1_04	wt	Cf2	pJK235-010	Hybrid11	AVR2	7
1	20220921	4	20220921_WT_9dpi_pJK235-06-1_04	wt	Cf2	pJK235-010	pJK235-042	AVR2	7
1	20220921	4	20220921_WT_9dpi_pJK235-06-1_04	wt	Cf2	pJK235-010	pJK235-043	AVR2	7
1	20220921	4	20220921_WT_9dpi_pJK235-06-1_04	wt	Cf2	pJK235-010	pJK235-044	AVR2	7
1	20220921	4	20220921_WT_9dpi_pJK235-06-1_04	wt	Cf2	pJK235-010	pJK235-045	AVR2	4
1	20220921	4	20220921_WT_9dpi_pJK235-06-1_04	wt	Cf2	pJK235-010	pJK235-046	AVR2	3
1	20220921	4	20220921_WT_9dpi_pJK235-06-1_04	wt	Cf2	pJK235-010	pJK235-047	AVR2	7
1	20220921	4	20220921_WT_9dpi_pJK235-06-1_05	wt	Cf2	pJK235-010	pJK235-010	AVR2	7
1	20220921	4	20220921_WT_9dpi_pJK235-06-1_05	wt	Cf2	pJK235-010	Hybrid11	AVR2	3
1	20220921	4	20220921_WT_9dpi_pJK235-06-1_05	wt	Cf2	pJK235-010	pJK235-042	AVR2	7
1	20220921	4	20220921_WT_9dpi_pJK235-06-1_05	wt	Cf2	pJK235-010	pJK235-043	AVR2	7
1	20220921	4	20220921_WT_9dpi_pJK235-06-1_05	wt	Cf2	pJK235-010	pJK235-044	AVR2	7
1	20220921	4	20220921_WT_9dpi_pJK235-06-1_05	wt	Cf2	pJK235-010	pJK235-045	AVR2	3
1	20220921	4	20220921_WT_9dpi_pJK235-06-1_05	wt	Cf2	pJK235-010	pJK235-046	AVR2	5
1	20220921	4	20220921_WT_9dpi_pJK235-06-1_05	wt	Cf2	pJK235-010	pJK235-047	AVR2	7
1	20220921	4	20220921_WT_9dpi_pJK235-06-1_06	wt	Cf2	pJK235-010	pJK235-010	AVR2	7
1	20220921	4	20220921_WT_9dpi_pJK235-06-1_06	wt	Cf2	pJK235-010	Hybrid11	AVR2	3
1	20220921	4	20220921_WT_9dpi_pJK235-06-1_06	wt	Cf2	pJK235-010	pJK235-042	AVR2	6
1	20220921	4	20220921_WT_9dpi_pJK235-06-1_06	wt	Cf2	pJK235-010	pJK235-043	AVR2	7
1	20220921	4	20220921_WT_9dpi_pJK235-06-1_06	wt	Cf2	pJK235-010	pJK235-044	AVR2	6
1	20220921	4	20220921_WT_9dpi_pJK235-06-1_06	wt	Cf2	pJK235-010	pJK235-045	AVR2	5
1	20220921	4	20220921_WT_9dpi_pJK235-06-1_06	wt	Cf2	pJK235-010	pJK235-046	AVR2	6
1	20220921	4	20220921_WT_9dpi_pJK235-06-1_06	wt	Cf2	pJK235-010	pJK235-047	AVR2	7
1	20220921	4	20220921_WT_9dpi_pJK235-06-1_07	wt	Cf2	pJK235-010	pJK235-010	AVR2	4
1	20220921	4	20220921_WT_9dpi_pJK235-06-1_07	wt	Cf2	pJK235-010	Hybrid11	AVR2	2
1	20220921	4	20220921_WT_9dpi_pJK235-06-1_07	wt	Cf2	pJK235-010	pJK235-042	AVR2	5
1	20220921	4	20220921_WT_9dpi_pJK235-06-1_07	wt	Cf2	pJK235-010	pJK235-043	AVR2	6
1	20220921	4	20220921_WT_9dpi_pJK235-06-1_07	wt	Cf2	pJK235-010	pJK235-044	AVR2	6
1	20220921	4	20220921_WT_9dpi_pJK235-06-1_07	wt	Cf2	pJK235-010	pJK235-045	AVR2	2
1	20220921	4	20220921_WT_9dpi_pJK235-06-1_07	wt	Cf2	pJK235-010	pJK235-046	AVR2	2
1	20220921	4	20220921_WT_9dpi_pJK235-06-1_07	wt	Cf2	pJK235-010	pJK235-047	AVR2	5
1	20220921	4	20220921_WT_9dpi_pJK235-06-1_08	wt	Cf2	pJK235-010	pJK235-010	AVR2	7
1	20220921	4	20220921_WT_9dpi_pJK235-06-1_08	wt	Cf2	pJK235-010	Hybrid11	AVR2	4
1	20220921	4	20220921_WT_9dpi_pJK235-06-1_08	wt	Cf2	pJK235-010	pJK235-042	AVR2	6
1	20220921	4	20220921_WT_9dpi_pJK235-06-1_08	wt	Cf2	pJK235-010	pJK235-043	AVR2	2
1	20220921	4	20220921_WT_9dpi_pJK235-06-1_08	wt	Cf2	pJK235-010	pJK235-044	AVR2	7
1	20220921	4	20220921_WT_9dpi_pJK235-06-1_08	wt	Cf2	pJK235-010	pJK235-045	AVR2	6
1	20220921	4	20220921_WT_9dpi_pJK235-06-1_08	wt	Cf2	pJK235-010	pJK235-046	AVR2	2
1	20220921	4	20220921_WT_9dpi_pJK235-06-1_08	wt	Cf2	pJK235-010	pJK235-047	AVR2	7
1	20220921	4	20220921_WT_9dpi_pJK235-06-1_09	wt	Cf2	pJK235-010	pJK235-010	AVR2	7
1	20220921	4	20220921_WT_9dpi_pJK235-06-1_09	wt	Cf2	pJK235-010	Hybrid11	AVR2	5
1	20220921	4	20220921_WT_9dpi_pJK235-06-1_09	wt	Cf2	pJK235-010	pJK235-042	AVR2	6
1	20220921	4	20220921_WT_9dpi_pJK235-06-1_09	wt	Cf2	pJK235-010	pJK235-043	AVR2	7
1	20220921	4	20220921_WT_9dpi_pJK235-06-1_09	wt	Cf2	pJK235-010	pJK235-044	AVR2	7
1	20220921	4	20220921_WT_9dpi_pJK235-06-1_09	wt	Cf2	pJK235-010	pJK235-045	AVR2	5
1	20220921	4	20220921_WT_9dpi_pJK235-06-1_09	wt	Cf2	pJK235-010	pJK235-046	AVR2	3
1	20220921	4	20220921_WT_9dpi_pJK235-06-1_09	wt	Cf2	pJK235-010	pJK235-047	AVR2	7
1	20220921	4	20220921_WT_9dpi_pJK235-06-1_10	wt	Cf2	pJK235-010	pJK235-010	AVR2	7
1	20220921	4	20220921_WT_9dpi_pJK235-06-1_10	wt	Cf2	pJK235-010	Hybrid11	AVR2	5
1	20220921	4	20220921_WT_9dpi_pJK235-06-1_10	wt	Cf2	pJK235-010	pJK235-042	AVR2	6
1	20220921	4	20220921_WT_9dpi_pJK235-06-1_10	wt	Cf2	pJK235-010	pJK235-043	AVR2	7
1	20220921	4	20220921_WT_9dpi_pJK235-06-1_10	wt	Cf2	pJK235-010	pJK235-044	AVR2	7
1	20220921	4	20220921_WT_9dpi_pJK235-06-1_10	wt	Cf2	pJK235-010	pJK235-045	AVR2	2
1	20220921	4	20220921_WT_9dpi_pJK235-06-1_10	wt	Cf2	pJK235-010	pJK235-046	AVR2	2
1	20220921	4	20220921_WT_9dpi_pJK235-06-1_10	wt	Cf2	pJK235-010	pJK235-047	AVR2	6
1	20220921	4	20220921_WT_9dpi_pJK235-06-1_11	wt	Cf2	pJK235-010	pJK235-010	AVR2	7
1	20220921	4	20220921_WT_9dpi_pJK235-06-1_11	wt	Cf2	pJK235-010	Hybrid11	AVR2	3
1	20220921	4	20220921_WT_9dpi_pJK235-06-1_11	wt	Cf2	pJK235-010	pJK235-042	AVR2	5
1	20220921	4	20220921_WT_9dpi_pJK235-06-1_11	wt	Cf2	pJK235-010	pJK235-043	AVR2	5
1	20220921	4	20220921_WT_9dpi_pJK235-06-1_11	wt	Cf2	pJK235-010	pJK235-044	AVR2	7
1	20220921	4	20220921_WT_9dpi_pJK235-06-1_11	wt	Cf2	pJK235-010	pJK235-045	AVR2	3
1	20220921	4	20220921_WT_9dpi_pJK235-06-1_11	wt	Cf2	pJK235-010	pJK235-046	AVR2	2
1	20220921	4	20220921_WT_9dpi_pJK235-06-1_11	wt	Cf2	pJK235-010	pJK235-047	AVR2	7
1	20220921	4	20220921_WT_9dpi_pJK235-06-2_01	wt	Cf2	Hybrid12	Hybrid12	AVR2	7
1	20220921	4	20220921_WT_9dpi_pJK235-06-2_01	wt	Cf2	Hybrid12	Hybrid11	AVR2	2
1	20220921	4	20220921_WT_9dpi_pJK235-06-2_01	wt	Cf2	Hybrid12	pJK235-111	AVR2	7
1	20220921	4	20220921_WT_9dpi_pJK235-06-2_01	wt	Cf2	Hybrid12	pJK235-112	AVR2	7
1	20220921	4	20220921_WT_9dpi_pJK235-06-2_01	wt	Cf2	Hybrid12	pJK235-113	AVR2	5
1	20220921	4	20220921_WT_9dpi_pJK235-06-2_01	wt	Cf2	pJK235-024	pJK235-024	AVR2	2
1	20220921	4	20220921_WT_9dpi_pJK235-06-2_01	wt	Cf2	pJK235-024	pJK235-062	AVR2	6
1	20220921	4	20220921_WT_9dpi_pJK235-06-2_02	wt	Cf2	Hybrid12	Hybrid12	AVR2	3
1	20220921	4	20220921_WT_9dpi_pJK235-06-2_02	wt	Cf2	Hybrid12	Hybrid11	AVR2	5
1	20220921	4	20220921_WT_9dpi_pJK235-06-2_02	wt	Cf2	Hybrid12	pJK235-111	AVR2	6
1	20220921	4	20220921_WT_9dpi_pJK235-06-2_02	wt	Cf2	Hybrid12	pJK235-112	AVR2	3
1	20220921	4	20220921_WT_9dpi_pJK235-06-2_02	wt	Cf2	Hybrid12	pJK235-113	AVR2	5
1	20220921	4	20220921_WT_9dpi_pJK235-06-2_02	wt	Cf2	pJK235-024	pJK235-024	AVR2	7
1	20220921	4	20220921_WT_9dpi_pJK235-06-2_02	wt	Cf2	pJK235-024	pJK235-062	AVR2	7
1	20220921	4	20220921_WT_9dpi_pJK235-06-2_03	wt	Cf2	Hybrid12	Hybrid12	AVR2	7
1	20220921	4	20220921_WT_9dpi_pJK235-06-2_03	wt	Cf2	Hybrid12	Hybrid11	AVR2	2
1	20220921	4	20220921_WT_9dpi_pJK235-06-2_03	wt	Cf2	Hybrid12	pJK235-111	AVR2	7
1	20220921	4	20220921_WT_9dpi_pJK235-06-2_03	wt	Cf2	Hybrid12	pJK235-112	AVR2	5
1	20220921	4	20220921_WT_9dpi_pJK235-06-2_03	wt	Cf2	Hybrid12	pJK235-113	AVR2	6
1	20220921	4	20220921_WT_9dpi_pJK235-06-2_03	wt	Cf2	pJK235-024	pJK235-024	AVR2	3
1	20220921	4	20220921_WT_9dpi_pJK235-06-2_03	wt	Cf2	pJK235-024	pJK235-062	AVR2	6
1	20220921	4	20220921_WT_9dpi_pJK235-06-2_04	wt	Cf2	Hybrid12	Hybrid12	AVR2	7
1	20220921	4	20220921_WT_9dpi_pJK235-06-2_04	wt	Cf2	Hybrid12	Hybrid11	AVR2	3
1	20220921	4	20220921_WT_9dpi_pJK235-06-2_04	wt	Cf2	Hybrid12	pJK235-111	AVR2	7
1	20220921	4	20220921_WT_9dpi_pJK235-06-2_04	wt	Cf2	Hybrid12	pJK235-112	AVR2	7
1	20220921	4	20220921_WT_9dpi_pJK235-06-2_04	wt	Cf2	Hybrid12	pJK235-113	AVR2	6
1	20220921	4	20220921_WT_9dpi_pJK235-06-2_04	wt	Cf2	pJK235-024	pJK235-024	AVR2	6
1	20220921	4	20220921_WT_9dpi_pJK235-06-2_04	wt	Cf2	pJK235-024	pJK235-062	AVR2	6
1	20220921	4	20220921_WT_9dpi_pJK235-06-2_05	wt	Cf2	Hybrid12	Hybrid12	AVR2	5
1	20220921	4	20220921_WT_9dpi_pJK235-06-2_05	wt	Cf2	Hybrid12	Hybrid11	AVR2	7
1	20220921	4	20220921_WT_9dpi_pJK235-06-2_05	wt	Cf2	Hybrid12	pJK235-111	AVR2	5
1	20220921	4	20220921_WT_9dpi_pJK235-06-2_05	wt	Cf2	Hybrid12	pJK235-112	AVR2	7
1	20220921	4	20220921_WT_9dpi_pJK235-06-2_05	wt	Cf2	Hybrid12	pJK235-113	AVR2	6
1	20220921	4	20220921_WT_9dpi_pJK235-06-2_05	wt	Cf2	pJK235-024	pJK235-024	AVR2	7
1	20220921	4	20220921_WT_9dpi_pJK235-06-2_05	wt	Cf2	pJK235-024	pJK235-062	AVR2	7
1	20220921	4	20220921_WT_9dpi_pJK235-06-2_06	wt	Cf2	Hybrid12	Hybrid12	AVR2	7
1	20220921	4	20220921_WT_9dpi_pJK235-06-2_06	wt	Cf2	Hybrid12	Hybrid11	AVR2	3
1	20220921	4	20220921_WT_9dpi_pJK235-06-2_06	wt	Cf2	Hybrid12	pJK235-111	AVR2	6
1	20220921	4	20220921_WT_9dpi_pJK235-06-2_06	wt	Cf2	Hybrid12	pJK235-112	AVR2	5
1	20220921	4	20220921_WT_9dpi_pJK235-06-2_06	wt	Cf2	Hybrid12	pJK235-113	AVR2	5
1	20220921	4	20220921_WT_9dpi_pJK235-06-2_06	wt	Cf2	pJK235-024	pJK235-024	AVR2	5
1	20220921	4	20220921_WT_9dpi_pJK235-06-2_06	wt	Cf2	pJK235-024	pJK235-062	AVR2	6
1	20220921	4	20220921_WT_9dpi_pJK235-06-2_07	wt	Cf2	Hybrid12	Hybrid12	AVR2	3
1	20220921	4	20220921_WT_9dpi_pJK235-06-2_07	wt	Cf2	Hybrid12	Hybrid11	AVR2	3
1	20220921	4	20220921_WT_9dpi_pJK235-06-2_07	wt	Cf2	Hybrid12	pJK235-111	AVR2	5
1	20220921	4	20220921_WT_9dpi_pJK235-06-2_07	wt	Cf2	Hybrid12	pJK235-112	AVR2	6
1	20220921	4	20220921_WT_9dpi_pJK235-06-2_07	wt	Cf2	Hybrid12	pJK235-113	AVR2	6
1	20220921	4	20220921_WT_9dpi_pJK235-06-2_07	wt	Cf2	pJK235-024	pJK235-024	AVR2	3
1	20220921	4	20220921_WT_9dpi_pJK235-06-2_07	wt	Cf2	pJK235-024	pJK235-062	AVR2	7
1	20220921	4	20220921_WT_9dpi_pJK235-06-2_08	wt	Cf2	Hybrid12	Hybrid12	AVR2	5
1	20220921	4	20220921_WT_9dpi_pJK235-06-2_08	wt	Cf2	Hybrid12	Hybrid11	AVR2	3
1	20220921	4	20220921_WT_9dpi_pJK235-06-2_08	wt	Cf2	Hybrid12	pJK235-111	AVR2	5
1	20220921	4	20220921_WT_9dpi_pJK235-06-2_08	wt	Cf2	Hybrid12	pJK235-112	AVR2	7
1	20220921	4	20220921_WT_9dpi_pJK235-06-2_08	wt	Cf2	Hybrid12	pJK235-113	AVR2	4
1	20220921	4	20220921_WT_9dpi_pJK235-06-2_08	wt	Cf2	pJK235-024	pJK235-024	AVR2	6
1	20220921	4	20220921_WT_9dpi_pJK235-06-2_08	wt	Cf2	pJK235-024	pJK235-062	AVR2	3
1	20220921	4	20220921_WT_9dpi_pJK235-06-2_09	wt	Cf2	Hybrid12	Hybrid12	AVR2	6
1	20220921	4	20220921_WT_9dpi_pJK235-06-2_09	wt	Cf2	Hybrid12	Hybrid11	AVR2	2
1	20220921	4	20220921_WT_9dpi_pJK235-06-2_09	wt	Cf2	Hybrid12	pJK235-111	AVR2	7
1	20220921	4	20220921_WT_9dpi_pJK235-06-2_09	wt	Cf2	Hybrid12	pJK235-112	AVR2	3
1	20220921	4	20220921_WT_9dpi_pJK235-06-2_09	wt	Cf2	Hybrid12	pJK235-113	AVR2	5
1	20220921	4	20220921_WT_9dpi_pJK235-06-2_09	wt	Cf2	pJK235-024	pJK235-024	AVR2	5
1	20220921	4	20220921_WT_9dpi_pJK235-06-2_09	wt	Cf2	pJK235-024	pJK235-062	AVR2	5
1	20220921	4	20220921_WT_9dpi_pJK235-06-2_10	wt	Cf2	Hybrid12	Hybrid12	AVR2	6
1	20220921	4	20220921_WT_9dpi_pJK235-06-2_10	wt	Cf2	Hybrid12	Hybrid11	AVR2	2
1	20220921	4	20220921_WT_9dpi_pJK235-06-2_10	wt	Cf2	Hybrid12	pJK235-111	AVR2	6
1	20220921	4	20220921_WT_9dpi_pJK235-06-2_10	wt	Cf2	Hybrid12	pJK235-112	AVR2	5
1	20220921	4	20220921_WT_9dpi_pJK235-06-2_10	wt	Cf2	Hybrid12	pJK235-113	AVR2	4
1	20220921	4	20220921_WT_9dpi_pJK235-06-2_10	wt	Cf2	pJK235-024	pJK235-024	AVR2	5
1	20220921	4	20220921_WT_9dpi_pJK235-06-2_10	wt	Cf2	pJK235-024	pJK235-062	AVR2	4
1	20220921	4	20220921_WT_9dpi_pJK235-06-2_11	wt	Cf2	Hybrid12	Hybrid12	AVR2	7
1	20220921	4	20220921_WT_9dpi_pJK235-06-2_11	wt	Cf2	Hybrid12	Hybrid11	AVR2	2
1	20220921	4	20220921_WT_9dpi_pJK235-06-2_11	wt	Cf2	Hybrid12	pJK235-111	AVR2	7
1	20220921	4	20220921_WT_9dpi_pJK235-06-2_11	wt	Cf2	Hybrid12	pJK235-112	AVR2	7
1	20220921	4	20220921_WT_9dpi_pJK235-06-2_11	wt	Cf2	Hybrid12	pJK235-113	AVR2	7
1	20220921	4	20220921_WT_9dpi_pJK235-06-2_11	wt	Cf2	pJK235-024	pJK235-024	AVR2	7
1	20220921	4	20220921_WT_9dpi_pJK235-06-2_11	wt	Cf2	pJK235-024	pJK235-062	AVR2	7
1	20220921	4	20220921_WT_9dpi_pJK235-06-2_12	wt	Cf2	Hybrid12	Hybrid12	AVR2	7
1	20220921	4	20220921_WT_9dpi_pJK235-06-2_12	wt	Cf2	Hybrid12	Hybrid11	AVR2	2
1	20220921	4	20220921_WT_9dpi_pJK235-06-2_12	wt	Cf2	Hybrid12	pJK235-111	AVR2	6
1	20220921	4	20220921_WT_9dpi_pJK235-06-2_12	wt	Cf2	Hybrid12	pJK235-112	AVR2	6
1	20220921	4	20220921_WT_9dpi_pJK235-06-2_12	wt	Cf2	Hybrid12	pJK235-113	AVR2	6
1	20220921	4	20220921_WT_9dpi_pJK235-06-2_12	wt	Cf2	pJK235-024	pJK235-024	AVR2	7
1	20220921	4	20220921_WT_9dpi_pJK235-06-2_12	wt	Cf2	pJK235-024	pJK235-062	AVR2	7
