## Supplementary material for "Bioengineering secreted proteases converts divergent Rcr3 orthologs and paralogs into extracellular immune co-receptors": Dataset S3: SmRCR3_fragments_HR_quantification.xlsx

### Sheet: NbNRC3_HR_quantification
Replicate	Date	DPI	Leaf	Genotype	Receptor	Protease	Effector	Score
1	20220921	4	20220921_WT_4dpi_SmF_01	wt	Cf2	SmRCR3	AVR2	4
1	20220921	4	20220921_WT_4dpi_SmF_01	wt	Cf2	SmRCR3_1	AVR2	3
1	20220921	4	20220921_WT_4dpi_SmF_01	wt	Cf2	SmRCR3_3	AVR2	3
1	20220921	4	20220921_WT_4dpi_SmF_01	wt	Cf2	SmRCR3_4	AVR2	6
1	20220921	4	20220921_WT_4dpi_SmF_01	wt	Cf2	SmRCR3_5	AVR2	6
1	20220921	4	20220921_WT_4dpi_SmF_01	wt	Cf2	SmRCR3_6	AVR2	4
1	20220921	4	20220921_WT_4dpi_SmF_02	wt	Cf2	SmRCR3	AVR2	3
1	20220921	4	20220921_WT_4dpi_SmF_02	wt	Cf2	SmRCR3_1	AVR2	3
1	20220921	4	20220921_WT_4dpi_SmF_02	wt	Cf2	SmRCR3_3	AVR2	3
1	20220921	4	20220921_WT_4dpi_SmF_02	wt	Cf2	SmRCR3_4	AVR2	6
1	20220921	4	20220921_WT_4dpi_SmF_02	wt	Cf2	SmRCR3_5	AVR2	4
1	20220921	4	20220921_WT_4dpi_SmF_02	wt	Cf2	SmRCR3_6	AVR2	3
1	20220921	4	20220921_WT_4dpi_SmF_03	wt	Cf2	SmRCR3	AVR2	2
1	20220921	4	20220921_WT_4dpi_SmF_03	wt	Cf2	SmRCR3_1	AVR2	5
1	20220921	4	20220921_WT_4dpi_SmF_03	wt	Cf2	SmRCR3_3	AVR2	2
1	20220921	4	20220921_WT_4dpi_SmF_03	wt	Cf2	SmRCR3_4	AVR2	6
1	20220921	4	20220921_WT_4dpi_SmF_03	wt	Cf2	SmRCR3_5	AVR2	3
1	20220921	4	20220921_WT_4dpi_SmF_03	wt	Cf2	SmRCR3_6	AVR2	3
1	20220921	4	20220921_WT_4dpi_SmF_04	wt	Cf2	SmRCR3	AVR2	3
1	20220921	4	20220921_WT_4dpi_SmF_04	wt	Cf2	SmRCR3_1	AVR2	2
1	20220921	4	20220921_WT_4dpi_SmF_04	wt	Cf2	SmRCR3_3	AVR2	3
1	20220921	4	20220921_WT_4dpi_SmF_04	wt	Cf2	SmRCR3_4	AVR2	6
1	20220921	4	20220921_WT_4dpi_SmF_04	wt	Cf2	SmRCR3_5	AVR2	4
1	20220921	4	20220921_WT_4dpi_SmF_04	wt	Cf2	SmRCR3_6	AVR2	3
1	20220921	4	20220921_WT_4dpi_SmF_05	wt	Cf2	SmRCR3	AVR2	3
1	20220921	4	20220921_WT_4dpi_SmF_05	wt	Cf2	SmRCR3_1	AVR2	3
1	20220921	4	20220921_WT_4dpi_SmF_05	wt	Cf2	SmRCR3_3	AVR2	3
1	20220921	4	20220921_WT_4dpi_SmF_05	wt	Cf2	SmRCR3_4	AVR2	6
1	20220921	4	20220921_WT_4dpi_SmF_05	wt	Cf2	SmRCR3_5	AVR2	5
1	20220921	4	20220921_WT_4dpi_SmF_05	wt	Cf2	SmRCR3_6	AVR2	3
1	20220921	4	20220921_WT_4dpi_SmF_06	wt	Cf2	SmRCR3	AVR2	2
1	20220921	4	20220921_WT_4dpi_SmF_06	wt	Cf2	SmRCR3_1	AVR2	2
1	20220921	4	20220921_WT_4dpi_SmF_06	wt	Cf2	SmRCR3_3	AVR2	4
1	20220921	4	20220921_WT_4dpi_SmF_06	wt	Cf2	SmRCR3_4	AVR2	7
1	20220921	4	20220921_WT_4dpi_SmF_06	wt	Cf2	SmRCR3_5	AVR2	3
1	20220921	4	20220921_WT_4dpi_SmF_06	wt	Cf2	SmRCR3_6	AVR2	2
1	20220921	4	20220921_WT_4dpi_SmF_07	wt	Cf2	SmRCR3	AVR2	2
1	20220921	4	20220921_WT_4dpi_SmF_07	wt	Cf2	SmRCR3_1	AVR2	2
1	20220921	4	20220921_WT_4dpi_SmF_07	wt	Cf2	SmRCR3_3	AVR2	2
1	20220921	4	20220921_WT_4dpi_SmF_07	wt	Cf2	SmRCR3_4	AVR2	5
1	20220921	4	20220921_WT_4dpi_SmF_07	wt	Cf2	SmRCR3_5	AVR2	2
1	20220921	4	20220921_WT_4dpi_SmF_07	wt	Cf2	SmRCR3_6	AVR2	2
1	20220921	4	20220921_WT_4dpi_SmF_08	wt	Cf2	SmRCR3	AVR2	1
1	20220921	4	20220921_WT_4dpi_SmF_08	wt	Cf2	SmRCR3_1	AVR2	1
1	20220921	4	20220921_WT_4dpi_SmF_08	wt	Cf2	SmRCR3_3	AVR2	1
1	20220921	4	20220921_WT_4dpi_SmF_08	wt	Cf2	SmRCR3_4	AVR2	7
1	20220921	4	20220921_WT_4dpi_SmF_08	wt	Cf2	SmRCR3_5	AVR2	2
1	20220921	4	20220921_WT_4dpi_SmF_08	wt	Cf2	SmRCR3_6	AVR2	4
1	20220921	4	20220921_WT_4dpi_SmF_09	wt	Cf2	SmRCR3	AVR2	2
1	20220921	4	20220921_WT_4dpi_SmF_09	wt	Cf2	SmRCR3_1	AVR2	2
1	20220921	4	20220921_WT_4dpi_SmF_09	wt	Cf2	SmRCR3_3	AVR2	2
1	20220921	4	20220921_WT_4dpi_SmF_09	wt	Cf2	SmRCR3_4	AVR2	7
1	20220921	4	20220921_WT_4dpi_SmF_09	wt	Cf2	SmRCR3_5	AVR2	4
1	20220921	4	20220921_WT_4dpi_SmF_09	wt	Cf2	SmRCR3_6	AVR2	6
1	20220921	4	20220921_WT_4dpi_SmF_10	wt	Cf2	SmRCR3	AVR2	3
1	20220921	4	20220921_WT_4dpi_SmF_10	wt	Cf2	SmRCR3_1	AVR2	3
1	20220921	4	20220921_WT_4dpi_SmF_10	wt	Cf2	SmRCR3_3	AVR2	3
1	20220921	4	20220921_WT_4dpi_SmF_10	wt	Cf2	SmRCR3_4	AVR2	7
1	20220921	4	20220921_WT_4dpi_SmF_10	wt	Cf2	SmRCR3_5	AVR2	6
1	20220921	4	20220921_WT_4dpi_SmF_10	wt	Cf2	SmRCR3_6	AVR2	3
1	20220921	4	20220921_WT_4dpi_SmF_11	wt	Cf2	SmRCR3	AVR2	2
1	20220921	4	20220921_WT_4dpi_SmF_11	wt	Cf2	SmRCR3_1	AVR2	2
1	20220921	4	20220921_WT_4dpi_SmF_11	wt	Cf2	SmRCR3_3	AVR2	2
1	20220921	4	20220921_WT_4dpi_SmF_11	wt	Cf2	SmRCR3_4	AVR2	7
1	20220921	4	20220921_WT_4dpi_SmF_11	wt	Cf2	SmRCR3_5	AVR2	5
1	20220921	4	20220921_WT_4dpi_SmF_11	wt	Cf2	SmRCR3_6	AVR2	2
1	20220921	4	20220921_WT_4dpi_SmF_12	wt	Cf2	SmRCR3	AVR2	2
1	20220921	4	20220921_WT_4dpi_SmF_12	wt	Cf2	SmRCR3_1	AVR2	2
1	20220921	4	20220921_WT_4dpi_SmF_12	wt	Cf2	SmRCR3_3	AVR2	4
1	20220921	4	20220921_WT_4dpi_SmF_12	wt	Cf2	SmRCR3_4	AVR2	7
1	20220921	4	20220921_WT_4dpi_SmF_12	wt	Cf2	SmRCR3_5	AVR2	4
1	20220921	4	20220921_WT_4dpi_SmF_12	wt	Cf2	SmRCR3_6	AVR2	4
