## Supplementary material for "Bioengineering secreted proteases converts divergent Rcr3 orthologs and paralogs into extracellular immune co-receptors": Dataset S3: SmRCR3_HR_quantification.xlsx

### Sheet: NbNRC3_HR_quantification
Replicate	Date	DPI	Leaf	Genotype	Receptor	Protease	Effector	Score
1	20220921	4	20220921_WT_4dpi_Sm_01	wt	Cf2	Rcr3pim	AVR2	7
1	20220921	4	20220921_WT_4dpi_Sm_01	wt	Cf2	Rcr3pim	AVR2d6	1
1	20220921	4	20220921_WT_4dpi_Sm_01	wt	Cf2	SmRCR3	AVR2	1
1	20220921	4	20220921_WT_4dpi_Sm_01	wt	Cf2	SmRCR3	AVR2d6	1
1	20220921	4	20220921_WT_4dpi_Sm_01	wt	Cf2	SmRCR3DP	AVR2	5
1	20220921	4	20220921_WT_4dpi_Sm_01	wt	Cf2	SmRCR3DP	AVR2d6	1
1	20220921	4	20220921_WT_4dpi_Sm_02	wt	Cf2	Rcr3pim	AVR2	7
1	20220921	4	20220921_WT_4dpi_Sm_02	wt	Cf2	Rcr3pim	AVR2d6	1
1	20220921	4	20220921_WT_4dpi_Sm_02	wt	Cf2	SmRCR3	AVR2	5
1	20220921	4	20220921_WT_4dpi_Sm_02	wt	Cf2	SmRCR3	AVR2d6	1
1	20220921	4	20220921_WT_4dpi_Sm_02	wt	Cf2	SmRCR3DP	AVR2	5
1	20220921	4	20220921_WT_4dpi_Sm_02	wt	Cf2	SmRCR3DP	AVR2d6	1
1	20220921	4	20220921_WT_4dpi_Sm_03	wt	Cf2	Rcr3pim	AVR2	7
1	20220921	4	20220921_WT_4dpi_Sm_03	wt	Cf2	Rcr3pim	AVR2d6	1
1	20220921	4	20220921_WT_4dpi_Sm_03	wt	Cf2	SmRCR3	AVR2	4
1	20220921	4	20220921_WT_4dpi_Sm_03	wt	Cf2	SmRCR3	AVR2d6	1
1	20220921	4	20220921_WT_4dpi_Sm_03	wt	Cf2	SmRCR3DP	AVR2	5
1	20220921	4	20220921_WT_4dpi_Sm_03	wt	Cf2	SmRCR3DP	AVR2d6	1
1	20220921	4	20220921_WT_4dpi_Sm_04	wt	Cf2	Rcr3pim	AVR2	5
1	20220921	4	20220921_WT_4dpi_Sm_04	wt	Cf2	Rcr3pim	AVR2d6	1
1	20220921	4	20220921_WT_4dpi_Sm_04	wt	Cf2	SmRCR3	AVR2	3
1	20220921	4	20220921_WT_4dpi_Sm_04	wt	Cf2	SmRCR3	AVR2d6	1
1	20220921	4	20220921_WT_4dpi_Sm_04	wt	Cf2	SmRCR3DP	AVR2	5
1	20220921	4	20220921_WT_4dpi_Sm_04	wt	Cf2	SmRCR3DP	AVR2d6	1
1	20220921	4	20220921_WT_4dpi_Sm_05	wt	Cf2	Rcr3pim	AVR2	7
1	20220921	4	20220921_WT_4dpi_Sm_05	wt	Cf2	Rcr3pim	AVR2d6	0
1	20220921	4	20220921_WT_4dpi_Sm_05	wt	Cf2	SmRCR3	AVR2	2
1	20220921	4	20220921_WT_4dpi_Sm_05	wt	Cf2	SmRCR3	AVR2d6	1
1	20220921	4	20220921_WT_4dpi_Sm_05	wt	Cf2	SmRCR3DP	AVR2	5
1	20220921	4	20220921_WT_4dpi_Sm_05	wt	Cf2	SmRCR3DP	AVR2d6	1
1	20220921	4	20220921_WT_4dpi_Sm_06	wt	Cf2	Rcr3pim	AVR2	7
1	20220921	4	20220921_WT_4dpi_Sm_06	wt	Cf2	Rcr3pim	AVR2d6	0
1	20220921	4	20220921_WT_4dpi_Sm_06	wt	Cf2	SmRCR3	AVR2	0
1	20220921	4	20220921_WT_4dpi_Sm_06	wt	Cf2	SmRCR3	AVR2d6	0
1	20220921	4	20220921_WT_4dpi_Sm_06	wt	Cf2	SmRCR3DP	AVR2	4
1	20220921	4	20220921_WT_4dpi_Sm_06	wt	Cf2	SmRCR3DP	AVR2d6	0
1	20220921	4	20220921_WT_4dpi_Sm_07	wt	Cf2	Rcr3pim	AVR2	5
1	20220921	4	20220921_WT_4dpi_Sm_07	wt	Cf2	Rcr3pim	AVR2d6	3
1	20220921	4	20220921_WT_4dpi_Sm_07	wt	Cf2	SmRCR3	AVR2	3
1	20220921	4	20220921_WT_4dpi_Sm_07	wt	Cf2	SmRCR3	AVR2d6	1
1	20220921	4	20220921_WT_4dpi_Sm_07	wt	Cf2	SmRCR3DP	AVR2	2
1	20220921	4	20220921_WT_4dpi_Sm_07	wt	Cf2	SmRCR3DP	AVR2d6	1
1	20220921	4	20220921_WT_4dpi_Sm_08	wt	Cf2	Rcr3pim	AVR2	5
1	20220921	4	20220921_WT_4dpi_Sm_08	wt	Cf2	Rcr3pim	AVR2d6	1
1	20220921	4	20220921_WT_4dpi_Sm_08	wt	Cf2	SmRCR3	AVR2	3
1	20220921	4	20220921_WT_4dpi_Sm_08	wt	Cf2	SmRCR3	AVR2d6	1
1	20220921	4	20220921_WT_4dpi_Sm_08	wt	Cf2	SmRCR3DP	AVR2	3
1	20220921	4	20220921_WT_4dpi_Sm_08	wt	Cf2	SmRCR3DP	AVR2d6	0
1	20220921	4	20220921_WT_4dpi_Sm_09	wt	Cf2	Rcr3pim	AVR2	7
1	20220921	4	20220921_WT_4dpi_Sm_09	wt	Cf2	Rcr3pim	AVR2d6	1
1	20220921	4	20220921_WT_4dpi_Sm_09	wt	Cf2	SmRCR3	AVR2	3
1	20220921	4	20220921_WT_4dpi_Sm_09	wt	Cf2	SmRCR3	AVR2d6	1
1	20220921	4	20220921_WT_4dpi_Sm_09	wt	Cf2	SmRCR3DP	AVR2	5
1	20220921	4	20220921_WT_4dpi_Sm_09	wt	Cf2	SmRCR3DP	AVR2d6	1
1	20220921	4	20220921_WT_4dpi_Sm_10	wt	Cf2	Rcr3pim	AVR2	7
1	20220921	4	20220921_WT_4dpi_Sm_10	wt	Cf2	Rcr3pim	AVR2d6	1
1	20220921	4	20220921_WT_4dpi_Sm_10	wt	Cf2	SmRCR3	AVR2	1
1	20220921	4	20220921_WT_4dpi_Sm_10	wt	Cf2	SmRCR3	AVR2d6	0
1	20220921	4	20220921_WT_4dpi_Sm_10	wt	Cf2	SmRCR3DP	AVR2	5
1	20220921	4	20220921_WT_4dpi_Sm_10	wt	Cf2	SmRCR3DP	AVR2d6	0
1	20220921	4	20220921_WT_4dpi_Sm_11	wt	Cf2	Rcr3pim	AVR2	7
1	20220921	4	20220921_WT_4dpi_Sm_11	wt	Cf2	Rcr3pim	AVR2d6	0
1	20220921	4	20220921_WT_4dpi_Sm_11	wt	Cf2	SmRCR3	AVR2	0
1	20220921	4	20220921_WT_4dpi_Sm_11	wt	Cf2	SmRCR3	AVR2d6	0
1	20220921	4	20220921_WT_4dpi_Sm_11	wt	Cf2	SmRCR3DP	AVR2	5
1	20220921	4	20220921_WT_4dpi_Sm_11	wt	Cf2	SmRCR3DP	AVR2d6	0
1	20220921	4	20220921_WT_4dpi_Sm_12	wt	Cf2	Rcr3pim	AVR2	7
1	20220921	4	20220921_WT_4dpi_Sm_12	wt	Cf2	Rcr3pim	AVR2d6	0
1	20220921	4	20220921_WT_4dpi_Sm_12	wt	Cf2	SmRCR3	AVR2	0
1	20220921	4	20220921_WT_4dpi_Sm_12	wt	Cf2	SmRCR3	AVR2d6	0
1	20220921	4	20220921_WT_4dpi_Sm_12	wt	Cf2	SmRCR3DP	AVR2	5
1	20220921	4	20220921_WT_4dpi_Sm_12	wt	Cf2	SmRCR3DP	AVR2d6	0
